# Convergence and conflict among telomere specialized transposons across 60 million years of Drosophilid evolution

**DOI:** 10.1101/2025.06.09.658640

**Authors:** Jae Hak Son, Matthew A. Lawlor, Mahek Virani, Weihuan Cao, Mia T Levine, Christopher E. Ellison

## Abstract

The *Drosophila* telomere is one of the best-studied examples of active transposable elements (TEs) benefitting, rather than harming, a host genome. All *Drosophila* species lack telomerase and instead have telomeres composed of head-to-tail arrays of specialized retrotransposons. These TEs ostensibly act as mutualists by elongating chromosome ends, but evidence from species closely related to *Drosophila melanogaster* suggests that telomeric transposons may also antagonize their host genome. Importantly, the limited number of *Drosophila* species characterized thus far has precluded our ability to delineate idiosyncratic from universal evolutionary forces and genetic mechanisms that shape the history of these TEs. Here, we have surveyed long-read genome assemblies of over 100 species of *Drosophila*, identifying a total of 396 telomeric TE families. Our findings show that these telomere-specialized elements evolve rapidly and also undergo striking convergent evolution: the complete loss of telomeric TEs has occurred repeatedly across the genus while individual telomeric TE lineages have repeatedly lost one of their two protein-coding genes. These elements have also repeatedly undergone horizontal transfer between distantly related *Drosophila* lineages and have repeatedly captured host gene fragments that promote their selfish suppression of host TE-silencing systems. Furthermore, telomere specialization itself appears to have evolved convergently, as some non-telomeric families have gained the ability to target their insertions to telomeres. These results provide unprecedented resolution into the evolution of these unusual TEs and highlight several novel mechanisms by which they evolve in conflict both with each other and their host genome despite the essential telomere function they provide.
