## Supplementary material for "Convergence and conflict among telomere specialized transposons across 60 million years of Drosophilid evolution": Table S1

### Sheet: Sheet1
Taxonomy	BioProject	GenBank assembly accession	Level	WGS	BioSample	SRA run (used for TE consensus)
Chymomyza costata	PRJNA675888	GCA_018150985.1	Contig	JAECWU000000000	SAMN16729672
Drosophila aff. chauvacae BK-2020	PRJNA675888	GCA_018903765.1	Scaffold	JAEIGO000000000	SAMN16729648	SRR13070667
Drosophila albomicans	PRJNA554139	GCA_009650485.1	Chromosome	WJDZ00000000	SAMN12703415	SRR10100406
Drosophila ambigua	PRJNA675888	GCA_018150905.1	Contig	JAECWS000000000	SAMN16729675	SRR13070667
Drosophila americana	PRJNA675888	GCA_018152915.1	Contig	JAECXQ000000000	SAMN16729623	SRR13070711
Drosophila ananassae	PRJNA475270	GCA_003285975.3	Contig	QMES00000000	SAMN09383008	SRR6425991
Drosophila athabasca	PRJNA545704	GCA_008121215.1	Chromosome	VMQQ00000000	SAMN12204587	SRR9967640,SRR9967641
Drosophila arawakana	PRJNA675888	GCA_018151165.1	Contig	JAECWX000000000	SAMN16729669	SRR13070672
Drosophila auraria	unpublished
Drosophila azteca	PRJNA475270	GCA_005876895.1	Contig	VCKU00000000	SAMN11653812	SRR12849542,SRR12849613
Drosophila biarmipes	PRJNA675888	GCA_018148935.1	Contig	JAECYG000000000	SAMN16729608
Drosophila bifasciata	PRJNA565796	GCA_009664405.1	Chromosome	WIOZ00000000	SAMN12768989	SRR12849590,SRR12849662
Drosophila bipectinata	PRJNA675888	GCA_018153845.1	Contig	JAECYF000000000	SAMN16729609	SRR13764770,SRR13764771
Drosophila bocqueti	PRJNA675888	GCA_018151655.1	Contig	JAECXF000000000	SAMN16729647	SRR13070686
Drosophila cardini	PRJNA675888	GCA_018903735.1	Contig	JAEIGM000000000	SAMN16729652	SRR13070689
Drosophila carrolli	PRJNA675888	GCA_018152295.1	Contig	JAECXJ000000000	SAMN16729632	SRR13070686
Drosophila dunni	PRJNA675888	GCA_018152125.1	Contig	JAECXC000000000	SAMN16729653	SRR13070685
Drosophila elegans	PRJNA675888	GCA_018152505.1	Contig	JAECXL000000000	SAMN16729630	SRR345540
Drosophila equinoxialis	PRJNA675888	GCA_018150345.1	Contig	JAECWI000000000	SAMN16729691	SRR12849587,SRR12849659
Drosophila ercepeae	PRJNA675888	GCA_018150545.1	Contig	JAECWL000000000	SAMN16729683
Drosophila erecta	PRJNA475270	GCA_003286155.2	Contig	QMER00000000	SAMN09383010	SRR6425990
Drosophila eugracilis	PRJNA675888	GCA_018153835.1	Contig	JAECYE000000000	SAMN16729698
Drosophila ficusphila	PRJNA675888	GCA_018152265.1	Contig	JAECXK000000000	SAMN16729631	SRR345541
Drosophila funebris	PRJNA675888	GCA_018901825.1	Contig	JAEIFK000000000	SAMN16729688	SRR12849615,SRR12849637
Drosophila fuyamai	PRJNA675888	GCA_018153365.1	Contig	JAECXW000000000	SAMN16729615	SRR13070718
Drosophila grimshawi	PRJNA675888	GCA_018153295.1	Contig	JAECXY000000000	SAMN16729613	SRR7642854,SRR7642855
Drosophila hydei	PRJNA475270	GCA_003285905.2	Contig	QMEQ00000000	SAMN09383128
Drosophila immigrans	PRJNA675888	GCA_018153375.1	Contig	JAECXZ000000000	SAMN16729612	SRR13070720
Drosophila innubila	PRJNA524688	GCA_004354385.2	Chromosome	SKCT00000000	SAMN11037163	SRR8651762
Drosophila insularis	PRJNA675888	GCA_018903935.1	Contig	JAEIFP000000000	SAMN16729645	SRR13070692
Drosophila jambulina	PRJNA675888	GCA_018152175.1	Contig	JAECXH000000000	SAMN16729634	SRR13070704
Drosophila kikkawai	PRJNA675888	GCA_018152535.1	Contig	JAECXM000000000	SAMN16729629	SRR15048233,SRR15048445
Drosophila kurseongensis	PRJNA675888	GCA_018153305.1	Contig	JAECXX000000000	SAMN16729614
Drosophila littoralis	PRJNA675888	GCA_018903485.1	Scaffold	JAEIGF000000000	SAMN16729673	SRR13070670
Drosophila lowei	PRJNA545704	GCA_008121275.1	Chromosome	VHIG00000000	SAMN11962598	SRR9967667,SRR9967663
Drosophila malerkotliana pallens	PRJNA675888	GCA_018153275.1	Contig	JAECXU000000000	SAMN16729617	SRR13070716
Drosophila malerkotliana malerkotliana	PRJNA675888	GCA_018153235.1	Contig	JAECXV000000000	SAMN16729616	SRR13070717
Drosophila mauritiana	PRJNA383250	GCA_004382145.1	Chromosome	NIGA00000000	SAMN06827991	SRR6425993
Drosophila melanogaster	PRJNA675888	GCA_018904365.1	Scaffold	JAEIGS000000000	SAMN16729610	SRR6702604
Drosophila miranda	PRJNA474939	GCA_003369915.2	Chromosome	QNQS00000000	SAMN09375764	SRR1738162,SRR1738163
Drosophila mojavensis	PRJNA675888	GCA_018153725.1	Contig	JAECYD000000000	SAMN16729700	SRR6425997
Drosophila murphyi	PRJNA675888	GCA_018904325.1	Contig	JAEIFX000000000	SAMN16729622	SRR10593257
Drosophila nebulosa	PRJNA675888	GCA_018150735.1	Contig	JAECWO000000000	SAMN16729679	SRR13070637
Drosophila neocordata	PRJNA675888	GCA_018903615.1	Scaffold	JAEIGI000000000	SAMN16729666
Drosophila novamexicana	PRJNA475270	GCA_003285875.3	Contig	QMEP00000000	SAMN09383009	SRR5278981
Drosophila obscura	PRJNA675888	GCA_018151105.1	Contig	JAECWW000000000	SAMN16729671	SRR13070671
Drosophila oshimai	PRJNA675888	GCA_018150695.1	Contig	JAECWM000000000	SAMN16729682	SRR13070635
Drosophila orena	PRJNA475270	GCA_005876975.1	Contig	VCKV00000000	SAMN11653813
Drosophila parabipectinata	PRJNA675888	GCA_018153455.1	Contig	JAECYA000000000	SAMN16729611	SRR13070721
Drosophila paulistorum	PRJNA675888	GCA_018152135.1	Contig	JAECXG000000000	SAMN16729646	SRR13070691
Drosophila persimilis	PRJNA475270	GCA_003286085.2	Contig	QMET00000000	SAMN09383163	SRR6425998
Drosophila prosaltans	PRJNA675888	GCA_018151275.1	Contig	JAECWY000000000	SAMN16729667	SRR13070674
Drosophila pruinosa	PRJNA675888	GCA_018150935.1	Contig	JAECWR000000000	SAMN16729676	SRR13070666
Drosophila pseudoananassae pseudoananassae	PRJNA675888	GCA_018153035.1	Contig	JAECXR000000000	SAMN16729619	SRR13070714
Drosophila pseudoananassae nigrens	PRJNA675888	GCA_018153145.1	Contig	JAECXT000000000	SAMN16729618	SRR13070715
Drosophila pseudoobscura	PRJNA596268	GCA_009870125.2	Chromosome	WVEN00000000	SAMN13616452	SRR6426001
Drosophila quadrilineata	PRJNA675888	GCA_018150725.1	Contig	JAECWN000000000	SAMN16729680	SRR9426094
Drosophila repleta	PRJNA675888	GCA_018903745.1	Contig	JAEIGN000000000	SAMN16729650	SRR7362832
Drosophila repletoides	PRJNA675888	GCA_018150835.1	Contig	JAECWQ000000000	SAMN16729677
Drosophila rhopaloa	PRJNA675888	GCA_018152115.1	Contig	JAECXI000000000	SAMN16729633	SRR345538
Drosophila rufa	PRJNA675888	GCA_018153105.1	Contig	JAECXS000000000	SAMN16729620	SRR13070713
Drosophila saltans	PRJNA675888	GCA_018903575.1	Contig	JAEIGH000000000	SAMN16729668	SRR13070673
Drosophila sechellia	PRJNA383250	GCA_004382195.1	Chromosome	NIFZ00000000	SAMN06827992	SRR6426002
Drosophila serrata	PRJNA355616	GCA_002093755.1	Contig	MTTC00000000	SAMN06092698
Drosophila simulans	PRJNA383250	GCA_004382185.1	Chromosome	NIFY00000000	SAMN06827977	SRR6425999
Drosophila sp. st01m	PRJNA675888	GCA_018901795.1	Contig	JAEIFG000000000	SAMN16729694
Drosophila sproati	PRJNA675888	GCA_018904355.1	Contig	JAEIFY000000000	SAMN16729621	SRR10593256
Drosophila sturtevanti	PRJNA675888	GCA_018150375.1	Contig	JAECWJ000000000	SAMN16729685	SRR13070633
Drosophila subobscura	PRJNA545704	GCA_008121235.1	Chromosome	VHIH00000000	SAMN11963385	SRR9967664,SRR9967659
Drosophila subpulchrella	PRJNA675888	GCA_018150325.1	Contig	JAECWG000000000	SAMN16729695
Drosophila sucinea	PRJNA675888	GCA_018150745.1	Contig	JAECWP000000000	SAMN16729678	SRR13070638
Drosophila suzukii	PRJNA594550	GCA_013340165.1	Chromosome	WWNF00000000	SAMN13521054
Drosophila takahashii	PRJNA675888	GCA_018152695.1	Contig	JAECXN000000000	SAMN16729628	SRR13070706
Drosophila teissieri	PRJNA675888	GCA_018903625.1	Contig	JAEIGJ000000000	SAMN16729662	SRR13202235
Drosophila triauraria	PRJNA627893	GCA_014170255.2	Chromosome	JABJVT000000000	SAMN14836678	SRR7285293
Drosophila tristis	PRJNA675888	GCA_018150885.1	Contig	JAECWT000000000	SAMN16729674	SRR13070669
Drosophila tropicalis	PRJNA675888	GCA_018151085.1	Contig	JAECWH000000000	SAMN16729692
Drosophila varians	PRJNA675888	GCA_018150405.1	Contig	JAECWK000000000	SAMN16729684
Drosophila virilis	PRJNA475270	GCA_003285735.2	Contig	QMEO00000000	SAMN09383168	SRR6426000
Drosophila willistoni	PRJNA675888	GCA_018903445.1	Scaffold	JAEIGE000000000	SAMN16729681	SRR13070636
Drosophila yakuba	PRJNA675888	GCA_018904385.1	Contig	JAEIGT000000000	SAMN16729707	SRR6426004
Leucophenga varia	PRJNA675888	GCA_018903435.1	Contig	JAEIFJ000000000	SAMN16729689
Lordiphosa clarofinis	PRJNA675888	GCA_018904275.1	Scaffold	JAEIGQ000000000	SAMN16729635	SRR13070703
Lordiphosa collinella	PRJNA675888	GCA_018904265.1	Contig	JAEIFV000000000	SAMN16729637	SRR13070700
Lordiphosa magnipectinata	PRJNA675888	GCA_018904285.1	Contig	JAEIFW000000000	SAMN16729636	SRR13070702
Lordiphosa mommai	PRJNA675888	GCA_018904225.1	Contig	JAEIFT000000000	SAMN16729639	SRR13070698
Lordiphosa stackelbergi	PRJNA675888	GCA_018904235.1	Contig	JAEIFU000000000	SAMN16729638	SRR13070699
Scaptodrosophila lebanonensis	PRJNA475270	GCA_003285725.2	Contig	QMEN00000000	SAMN09383169
Scaptomyza graminum	PRJNA675888	GCA_018901835.1	Contig	JAEIFL000000000	SAMN16729627	SRR13070707
Scaptomyza hsui	PRJNA675888	GCA_018152825.1	Contig	JAECXO000000000	SAMN16729625	SRR13070709
Scaptomyza montana	PRJNA675888	GCA_018904305.1	Contig	JAEIGR000000000	SAMN16729626	SRR13070708
Scaptomyza pallida	PRJNA675888	GCA_018152965.1	Contig	JAECXP000000000	SAMN16729624	SRR13070710
Zaprionus africanus	PRJNA675888	GCA_018151435.1	Contig	JAECXB000000000	SAMN16729659	SRR13070678
Zaprionus camerounensis	PRJNA675888	GCA_018904165.1	Contig	JAEIFS000000000	SAMN16729640	SRR13070697
Zaprionus capensis	PRJNA675888	GCA_018903675.1	Contig	JAEIFN000000000	SAMN16729656	SRR13070682
Zaprionus davidi	PRJNA675888	GCA_018903715.1	Scaffold	JAEIGL000000000	SAMN16729654	SRR13070684
Zaprionus gabonicus	PRJNA675888	GCA_018903695.1	Contig	JAEIFO000000000	SAMN16729655	SRR13070683
Zaprionus ghesquierei	PRJNA675888	GCA_018904095.1	Scaffold	JAEIGP000000000	SAMN16729642	SRR13070695
Zaprionus indianus	PRJNA675888	GCA_018904605.1	Scaffold	JAEIHB000000000	SAMN16729663	SRR13070676
Zaprionus inermis	PRJNA675888	GCA_018151445.1	Contig	JAECXD000000000	SAMN16729651	SRR13070687
Zaprionus kolodkinae	PRJNA675888	GCA_018901885.1	Contig	JAEIFM000000000	SAMN16729657	SRR13070681
Zaprionus lachaisei	PRJNA675888	GCA_018901815.1	Contig	JAEIFI000000000	SAMN16729690
Zaprionus nigranus	PRJNA675888	GCA_018903425.1	Scaffold	JAEIGD000000000	SAMN16729686	SRR13070632
Zaprionus ornatus	PRJNA675888	GCA_018904035.1	Contig	JAEIFZ000000000	SAMN16729644	SRR13070693
Zaprionus taronus	PRJNA675888	GCA_018901805.1	Contig	JAEIFH000000000	SAMN16729693	SRR11077330
Zaprionus tsacasi	PRJNA675888	GCA_018904105.1	Contig	JAEIFR000000000	SAMN16729641	SRR13070696
Zaprionus vittiger	PRJNA675888	GCA_018904025.1	Contig	JAEIFQ000000000	SAMN16729643	SRR13070694
Zaprionus megalorchis	unpublished
Zaprionus sepsoides	unpublished					SRR13131085
