## Supplementary material for "Convergence and conflict among telomere specialized transposons across 60 million years of Drosophilid evolution": Table S2

### Sheet: Sheet1
TE_ID	TR clade	species	TE_length_bp	ORF1_length_bp	ORF1_len_AA	ORF2_length_bp	ORF2_len_AA	Estimated_copy_number_median	head-to-tail arrays at contig (>1Mb) ends	head-to-tail arrays at contig (<1Mb)	single copy on contig	supported as telomeric TEs based on ORF1/ORF2 gene tree	full-length TE copies on a long contig (>1Mb)
D.aff.chauvacae.BK-2020_TE1_GAG3_POL41	HTT	D.aff.chauvacae.BK-2020	17851	2163	720	2898	965	1.99		O		O
D.aff.chauvacae.BK-2020_TE2_GAG1	HTT	D.aff.chauvacae.BK-2020	4304	2118	705	NA		2.94		O		O
D.ambigua_TE1_GAG_POL1	TR2	D.ambigua	6681	2217	738	4050	1349	53.32		O		O
D.ambigua_TE2_GAG_POL5	TR1	D.ambigua	5504	1785	594	3075	1024	53.44		O		O
D.americana_TE1_GAG5_unusualORF2	TR2	D.americana	6115	2247	748	2898	965	7.17	O			O	O
D.americana_TE2_GAG2_POL	TR3	D.americana	9460	3057	1018	4050	1349	3.12	O			O	O
D.americana_TE3_GAG_POL3	TR1	D.americana	5750	1866	621	3570	1189	3.98	O			O	O
D.arawakana_TE1_GAG14_POL1	TR2	D.arawakana	9844	2697	898	4737	1578	11.1	O			O	O
D.arawakana_TE2_GAG17_POL8	TR3	D.arawakana	7692	2055	684	3342	1113	4.67	O			O	O
D.arawakana_TE3_GAG1_POL3	TR1	D.arawakana	7694	2940	979	4374	1457	10.91	O			O	O
D.arawakana_TE4_GAG_POL9	TR1	D.arawakana	8434	1824	607	3006	1001	2.18	O			O	O
D.auraria_TE1_GAG	TR2	D.auraria	9117	1854	617	NA		10.94	O			O	O
D.auraria_TE2_GAG2	HTT	D.auraria	8802	2883	960	NA		3.32	O			O	O
D.auraria_TE4_GAG6	HTT	D.auraria	5525	2157	718	NA		65.39	O			O	O
D.auraria_TE5_GAG_POL2	TR2	D.auraria	11575	2202	733	3978	1325	21.84	O			O	O
D.auraria_TE7_GAG1_POL0	HTT	D.auraria	9790	2991	996	3318	1105	2.84	O			O	O
D.auraria_TE8_GAG_POL1	HTT	D.auraria	9076	1929	642	3846	1281	5.02	O			O	O
D.auraria_TE9_GAG	TR2	D.auraria	7917	2097	698	NA		5.16	O			O	O
D.bifasciata_TE1_GAG0_POL3	TR2	D.bifasciata	7022	2220	739	4320	1439	4.74		O		O
D.bipectinata_TE1_GAG3	TR2	D.bipectinata	6134	2088	695	NA		11.28		O		O
D.bipectinata_TE2_POL1	TR2	D.bipectinata	5297	NA		3603	1200	7.58		O		O
D.bipectinata_TE3_GAG0	TR2	D.bipectinata	7887	2025	674	NA		7.25		O		O
D.bipectinata_TE4_GAG1	TR2	D.bipectinata	4034	1821	606	NA		1.97		O		O
D.bipectinata_TE5_GAG_POL	TR5	D.bipectinata	8007	2403	800	3387	1128	5.46		O		O
D.bocqueti_TE1_GAG3	HTT	D.bocqueti	5781	2145	714	NA		1.36	O			O	O
D.bocqueti_TE2_GAG1	HTT	D.bocqueti	5096	2172	723	NA		1.71	O			O	O
D.bocqueti_TE3_GAG0	HTT	D.bocqueti	5145	2109	702	NA		1.4	O			O	O
D.bocqueti_TE4_GAG2_POL3	HTT	D.bocqueti	4199	NA		3531	1176	0.66	O			O	O
D.bocqueti_TE5_POL1	TR5	D.bocqueti	5325	NA		4311	1436	0.08	O			O	O
D.cardini_TE1_GAG2_POL1	TR3	D.cardini	6875	1947	648	4269	1422	7.79		O		O
D.cardini_TE2_POL3	TR6	D.cardini	5258	partial gag and gag stop codon exist		3168	1055	6.34	O			O	O
D.cardini_TE3_GAG_POL8	TR1	D.cardini	10645	1812	603	5043	1680	2.93	O			O	O
D.cardini_TE7_POL0	TR3	D.cardini	5425	partial gag and gag stop codon exist		3408	1135	6.82		O		O
D.cardini_TE9_GAGpartial_POL5	TR1	D.cardini	6026	819	272	3078	1025	4.73		O		O
D.carrolli_TE1_GAG2_POL	HTT	D.carrolli	14042	3096	1031	3303	1100	3.13		O		O
D.carrolli_TE2_GAG0_POL	HTT	D.carrolli	13574	2859	952	3306	1101	1.56	O			O	O
D.carrolli_TE3_POL19	HTT	D.carrolli	5381	NA		2955	984	0.72	O			O	O
D.carrolli_TE4_GAG1_POL2	TR2	D.carrolli	10385	1971	656	4125	1374	2.72		O		O
D.carrolli_TE5_POL36	TR2	D.carrolli	3207	NA		2577	858	0.6		O		O
D.dunni_TE1_GAG1	TR2	D.dunni	7362	2607	868	NA		2.56		O		O
D.dunni_TE2_GAG2	TR2	D.dunni	6135	1938	645	NA		25.13		O		O
D.dunni_TE3_GAG0_POL2	TR3	D.dunni	8169	3114	1037	4080	1359	2.7		O		O
D.dunni_TE4_GAG3	TR2	D.dunni	3652	2166	721	NA		29.94		O		O
D.dunni_TE5_POL12	TR6	D.dunni	5443	2403	800	3174	1057	24.06		O		O
D.dunni_TE7_GAG_POL0	TR2	D.dunni	10407	1332	443	3663	1220	44.31		O		O
D.dunni_TE8_GAG_POL4	TR1	D.dunni	6736	1185	394	3384	1127	12.08		O		O
D.elegans_TE1_GAG0_POL2	TR2	D.elegans	7891	1941	646	4461	1486	3.59		O		O
D.elegans_TE2_GAG_POL0	HTT	D.elegans	6774	789	262	3318	1105	4.31	O			O	O
D.elegans_TE3_GAG3_POL1	TR2	D.elegans	6008	834	277	3612	1203	0.72	O			O	O
D.equinoxialis_TE1_GAG7_POL	TR2	D.equinoxialis	9582	1680	559	4158	1385	7.37		O		O
D.equinoxialis_TE2_GAG15	TR2	D.equinoxialis	4117	2790	929	NA		20.94		O		O
D.ficusphila_TE1_GAG3	TR2	D.ficusphila	6657	1776	591	NA		3.33	O			O	O
D.ficusphila_TE2_POL37	HTT	D.ficusphila	7861	NA		1659	552	0.92	O			O	O
D.ficusphila_TE3_GAG0_POL	TR2	D.ficusphila	4591	1881	626	2298	765	1.38			O	O
D.funebris_TE1_GAG5	TR2	D.funebris	9953	3504	1167	NA		2.24		O		O
D.funebris_TE2_GAG13_POL3	TR3	D.funebris	7945	3255	1084	4251	1416	7.23		O		O
D.funebris_TE3_GAG6	TR2	D.funebris	7656	3135	1044	NA		2.55		O		O
D.funebris_TE5_GAG6_POL0	TR2	D.funebris	9763	3147	1048	4728	1575	2.19		O		O
D.funebris_TE6_GAG9	TR2	D.funebris	5995	3045	1014	NA		1.1		O		O
D.funebris_TE7_GAG_POL2	TR2	D.funebris	5665	1287	428	3627	1208	0.49		O		O
D.fuyamai_TE1_GAG0_POL	HTT	D.fuyamai	11947	3075	1024	3303	1100	5.38		O		O
D.fuyamai_TE2_GAG17_POL	TR2	D.fuyamai	5232	780	259	3690	1229	1.57		O		O
D.fuyamai_TE3_POL55	HTT	D.fuyamai	11703	NA		1956	651	0.89		O		O
D.grimshawi_TE1_GAG4	TR2	D.grimshawi	3705	2154	717	NA		6.84	O			O	O
D.grimshawi_TE2_GAG5_POL0	TR2	D.grimshawi	7276	2130	709	4425	1474	2.8		O		O
D.grimshawi_TE3_GAG0	TR2	D.grimshawi	2545	1905	634	NA		0.69		O		O
D.immigrans_TE1_GAG3_POL0	TR2	D.immigrans	10270	2103	700	7635	2544	4.68	O			O	O
D.immigrans_TE2_GAG0_POL	TR3	D.immigrans	8237	2865	954	4293	1430	0.94	O			O	O
D.immigrans_TE3_GAG8	TR3	D.immigrans	4318	2871	956	NA		4.07	O			O	O
D.innubila_TE1_GAG0_POL24	TR3	D.innubila	7921	2961	986	4434	1477	14.6	O			O	O
D.innubila_TE2_GAG6	TR2	D.innubila	7823	2943	980	NA		6.39	O			O	O
D.innubila_TE3_GAG8	TR2	D.innubila	8083	3603	1200	NA		3.44	O			O	O
D.insularis_TE1_GAG15	TR2	D.insularis	5112	2769	922	NA		10		O		O
D.jambulina_TE1_GAG2_POL0	HTT	D.jambulina	7940	2259	752	3672	1223	1.21			O	O
D.kikkawai_TE1_GAG0_POL2	TR2	D.kikkawai	12066	2061	686	3564	1187	5.7		O		O
D.kikkawai_TE2_GAG1_POL1	TR2	D.kikkawai	13260	2109	702	3441	1146	3.84		O		O
D.littoralis_TE1_GAG19_unusualORF2	TR2	D.littoralis	6372	2247	748	2721	906	3.35		O		O
D.littoralis_TE2_GAG_POL0	TR2	D.littoralis	6052	672	223	4563	1520	0.6		O		O
D.littoralis_TE3_GAG3_unusualORF2	TR2	D.littoralis	7689	2397	798	3660	1219	3.3		O		O
D.littoralis_TE5_GAG27_POL14	TR6	D.littoralis	9372	1311	436	3201	1066	2.31		O		O
D.littoralis_TE6_GAG2_POL	TR3	D.littoralis	8517	2862	953	3888	1295	1.97		O		O
D.littoralis_TE7_GAG6_POL	TR2	D.littoralis	9745	2004	667	4296	1431	1.47		O		O
D.littoralis_TE8_GAG15_unusualORF2	TR2	D.littoralis	6399	2460	819	2469	822	1.2		O		O
D.littoralis_TE9_GAG0_POL4	TR2	D.littoralis	10736	3135	1044	4587	1528	5.01	O			O	O
D.littoralis_TE10_GAG21_POL5	TR2	D.littoralis	8244	2628	875	4812	1603	4.94	O			O	O
D.littoralis_TE11_GAG_POL6	TR6	D.littoralis	5715	942	313	3207	1068	5.87	O			O	O
D.littoralis_TE12_GAG_POL2	TR2	D.littoralis	12705	1689	562	2631	876	1.44		O		O
D.littoralis_TE13_GAG52_POL11	TR6	D.littoralis	10839	1449	482	3216	1071	5.08		O		O
D.lowei_TE1_GAG12	NA	D.lowei	6345	1560	519	NA		30.11	O			O	O
D.lowei_TE2_GAG13_POL2	TR2	D.lowei	7471	2394	797	4185	1394	2.59		O		O
D.malerkotliana.malerkotliana_TE1_GAG0	TR2	D.malerkotliana.malerkotliana	5423	1710	569	NA		1.94	O			O	O
D.malerkotliana.malerkotliana_TE2_POL41	TR2	D.malerkotliana.malerkotliana	3973	NA		3612	1203	0.22			O	O
D.malerkotliana.pallens_TE1_GAG3	TR5	D.malerkotliana.pallens	6661	1980	659	NA		5.48	O			O	O
D.malerkotliana.pallens_TE2_GAG_POL0	TR5	D.malerkotliana.pallens	9075	2031	676	3267	1088	3.7	O			O	O
D.malerkotliana.pallens_TE3_GAG	TR2	D.malerkotliana.pallens	10144	1710	569	NA		2.87		O		O
D.malerkotliana.pallens_TE4_GAG2_POL1	TR2	D.malerkotliana.pallens	9186	1086	361	3669	1222	0.76		O		O
D.melanogaster_TARTA_GAG0_POL2	HTT	D.melanogaster	11142	2913	970	3243	1080	9.97	O			O	O
D.melanogaster_HETA_GAG3	HTT	D.melanogaster	7291	2853	950	NA		3.77	O			O	O
D.melanogaster_TAHRE_GAG1_POL0	HTT	D.melanogaster	11099	2898	965	3312	1103	6.34	O			O	O
D.mojavensis_TE1_GAG_POL4	TR1	D.mojavensis	7866	3048	1015	3441	1146	1.9		O		O
D.mojavensis_TE2_GAG1_POL0	TR3	D.mojavensis	8891	2988	995	4452	1483	1.45		O		O
D.mojavensis_TE3_GAG15_POL5	TR1	D.mojavensis	6792	1860	619	3075	1024	32.69		O		O
D.mojavensis_TE4_GAG13_POL1	TR2	D.mojavensis	10043	2412	803	3414	1137	0.49		O		O
D.mojavensis_TE5_GAG_POL7	TR1	D.mojavensis	7489	1812	603	3207	1068	5.43		O		O
D.mojavensis_TE6_GAG_POL8	TR1	D.mojavensis	5980	1548	515	3264	1087	9.31		O		O
D.mojavensis_TE7_GAG_POL6	TR1	D.mojavensis	6000	1725	574	3126	1041	5.45		O		O
D.mojavensis_TE8_GAG11	TR2	D.mojavensis	7183	1803	600	NA		6.65		O		O
D.mojavensis_TE9_GAG17	TR3	D.mojavensis	5066	2712	903	NA		13.92		O		O
D.murphyi_TE1_GAG10_POL1	TR2	D.murphyi	7003	2247	748	3519	1172	6.64		O		O
D.murphyi_TE2_GAG11_POL0	TR2	D.murphyi	7609	2238	745	4473	1490	9.72	O			O	O
D.nebulosa_TE1_GAG3_POL1	TR2	D.nebulosa	10487	2190	729	5736	1911	3.95	O			O	O
D.nebulosa_TE2_GAG2	TR2	D.nebulosa	5560	2259	752	NA		1.13		O		O
D.nebulosa_TE3_GAG14	TR2	D.nebulosa	3508	1971	656	NA		9.6		O		O
D.obscura_TE1_GAG19	TR3	D.obscura	8039	3087	1028	NA		9.35		O		O
D.obscura_TE2_GAG_POL4	TR1	D.obscura	7136	2112	703	3369	1122	17.09	O			O	O
D.obscura_TE3_GAG_POL2	TR1	D.obscura	6000	2001	666	3075	1024	215.1	O			O	O
D.obscura_TE4_GAG11_POL32	TR3	D.obscura	9426	3951	1316	3750	1249	2.33	O			O	O
D.obscura_TE5_GAG	TR3	D.obscura	3761	2529	842	NA		1.82	O			O	O
D.obscura_TE6_GAG4_POL0	TR2	D.obscura	6261	1704	567	4083	1360	16.56	O			O	O
D.oshimai_TE_GAG0_POL	TR2	D.oshimai	7394	1752	583	4269	1422	1.91	O			O	O
D.parabipectinata_TE1_GAG0_GAG	TR2	D.parabipectinata	9233	2088	695	NA		27.53		O		O
D.parabipectinata_TE2_GAG_POL0	TR5	D.parabipectinata	11251	1602	533	3099	1032	9.74		O		O
D.parabipectinata_TE3_POL_POL66	TR2	D.parabipectinata	7459	2196	731	1641	546	4.36		O		O
D.paulistorum_2135_TE1_GAG36_POL	TR2	D.paulistorum	7567	2346	781	4158	1385	3.45	O			O	O
D.paulistorum_2135_TE2_GAG_POL3	TR2	D.paulistorum	9216	2376	791	3843	1280	13.52	O			O	O
D.paulistorum_2135_TE3_GAG	TR2	D.paulistorum	6769	2394	797	NA		5.67	O			O	O
D.prosaltans_TE1_GAG0	TR2	D.prosaltans	6944	2646	881	NA		4.64	O			O	O
D.pruinosa_TE1_GAG0_POL4	TR3	D.pruinosa	7832	3126	1041	4188	1395	9.88	O			O	O
D.pruinosa_TE2_GAG4	TR3	D.pruinosa	7283	2766	921	NA		2.27	O			O	O
D.pruinosa_TE3_GAG29	TR3	D.pruinosa	5246	3642	1213	NA		3.39	O			O	O
D.pruinosa_TE4_GAG22_POL1	TR2	D.pruinosa	12429	2385	794	3327	1108	2.07	O			O	O
D.pruinosa_TE5_GAG2_POL	TR3	D.pruinosa	7864	2886	961	3357	1118	2		O		O
D.pruinosa_TE6_GAG31_POL	TR3	D.pruinosa	6897	2784	927	3276	1091	0.54		O		O
D.pruinosa_TE7_GAG8	TR3	D.pruinosa	4545	2151	716	NA		3.22		O		O
D.pseudoananassae.nigrens_TE1_GAG2	TR2	D.pseudoananassae.nigrens	8545	2010	669	NA		9.64	O			O	O
D.pseudoananassae.nigrens_TE2_GAG1	TR2	D.pseudoananassae.nigrens	3311	1710	569	NA		0.66	O			O	O
D.pseudoananassae.nigrens_TE3_GAG0	TR2	D.pseudoananassae.nigrens	11772	2088	695	NA		3.32	O			O	O
D.pseudoananassae.nigrens_TE4_GAG4	TR2	D.pseudoananassae.nigrens	7010	1839	612	NA		1.4		O		O
D.pseudoananassae.nigrens_TE5_GAG_POL1	TR2	D.pseudoananassae.nigrens	9186	1374	457	3588	1195	2.6		O		O
D.pseudoananassae.nigrens_TE6_GAG_POL0	TR5	D.pseudoananassae.nigrens	8146	2574	857	3285	1094	1.66		O		O
D.pseudoananassae.pseudoananassae_TE1_GAG0_GAG	TR2	D.pseudoananassae.pseudoananassae	8923	2088	695	NA		1.26	O			O	O
D.pseudoananassae.pseudoananassae_TE2_GAG_POL	TR5	D.pseudoananassae.pseudoananassae	7333	2775	924	3330	1109	1.5	O			O	O
D.pseudoananassae.pseudoananassae_TE3_GAG	TR5	D.pseudoananassae.pseudoananassae	8795	1863	620	NA		2.19	O			O	O
D.pseudoananassae.pseudoananassae_TE4_GAG_POL	TR5	D.pseudoananassae.pseudoananassae	7568	2448	815	3387	1128	4.98	O			O	O
D.pseudoananassae.pseudoananassae_TE5_GAG3	TR2	D.pseudoananassae.pseudoananassae	5795	1839	612	NA		1.98	O			O	O
D.pseudoananassae.pseudoananassae_TE6_GAG_POL	TR5	D.pseudoananassae.pseudoananassae	10998	2268	755	3099	1032	0.82	O			O	O
D.quadrilineata_TE1_GAG	TR3	D.quadrilineata	5746	2961	986	NA		7.34	O			O	O
D.quadrilineata_TE2_GAG_POL	TR3	D.quadrilineata	9668	3321	1106	3819	1272	6.63	O			O	O
D.repleta_TE1_POL5	TR3	D.repleta	1875	NA		1848	615	93.17			O	O
D.rhopaloa_TE1_GAG0_POL1	TR2	D.rhopaloa	7917	1971	656	4125	1374	2.77		O		O
D.rufa_TE1_GAG5	HTT	D.rufa	2600	2091	696	NA		0.89		O		O
D.rufa_TE2_POL18	HTT	D.rufa	5507	partial gag and gag stop codon exist		2784	927	0.35		O		O
D.rufa_TE3_GAG0	HTT	D.rufa	8948	3372	1123	NA		0.56		O		O
D.saltans_TE1_GAG4_POL0	TR2	D.saltans	12399	1704	567	3435	1144	0.82	O			O	O
D.sproati_TE1_GAG3_POL1	TR2	D.sproati	6061	1929	642	3531	1176	3.58		O		O
D.sproati_TE2_GAG_POL0	TR2	D.sproati	6803	759	252	4506	1501	5.92		O		O
D.sturtevanti_TE1_GAG8	TR2	D.sturtevanti	3957	2100	699	NA		2.99		O		O
D.sturtevanti_TE2_GAG	TR2	D.sturtevanti	3853	2094	697	NA		1.07		O		O
D.sturtevanti_TE3_GAG17	TR2	D.sturtevanti	3806	2121	706	NA		1.85	O			O	O
D.subobscura_TE1_GAG5	TR3	D.subobscura	8363	3186	1061	NA		0.78	O			O
D.subobscura_TE2_GAG_POL3_POL9	TR1	D.subobscura	5605	1626	541	3234	1077	2.29	O			O
D.subobscura_TE3_POL0	TR3	D.subobscura	4323	NA		3363	1120	0.33	O			O
D.subobscura_TE4_POL2	TR3	D.subobscura	6477	NA		3141	1046	0.49	O			O
D.subobscura_TE5_POL1	TR2	D.subobscura	4676	partial gag and gag stop codon exist		4083	1360	1.48		O		O
D.sucinea_TE1_GAG18	TR2	D.sucinea	6256	2091	696	NA		6.74	O			O	O
D.sucinea_TE2_GAG0_POL0	TR2	D.sucinea	8198	2145	714	3930	1309	13.44	O			O	O
D.sucinea_TE3_GAG19	TR2	D.sucinea	3610	2067	688	NA		81.28	O			O	O
D.sucinea_TE4_GAG5_POL1	TR2	D.sucinea	11500	2190	729	5721	1906	8.21	O			O	O
D.sucinea_TE5_GAG2	TR2	D.sucinea	6610	2259	752	NA		4.23	O			O	O
D.takahashii_TE1_GAG2_POL0	HTT	D.takahashii	7279	906	301	3303	1100	0.16	O			O	O
D.takahashii_TE2_GAG1_POL1	HTT	D.takahashii	14217	2886	961	3312	1103	0.39		O		O
D.takahashii_TE3_GAG0	HTT	D.takahashii	9891	2880	959	NA		2.18		O		O
D.teissieri_3625_TE1_GAG0_POL18	HTT	D.teissieri	10031	2892	963	1950	649	15.35	O			O	O
D.teissieri_3625_TE3_GAG3_POL19	HTT	D.teissieri	9425	1272	423	2280	759	3.25	O			O	O
D.teissieri_3625_TE4_GAG5	NA	D.teissieri	7176	1197	398	NA		5.38	O			O	O
D.triauraria_TE1_GAG0	TR2	D.triauraria	8902	1854	617	NA		14.75	O			O	O
D.triauraria_TE2_GAG_POL1	TR2	D.triauraria	10868	1854	617	3600	1199	4.43	O			O	O
D.triauraria_TE3_GAG8_POL7	TR2	D.triauraria	14666	2202	733	3978	1325	24.49	O			O	O
D.triauraria_TE4_GAG3_POL0	HTT	D.triauraria	9047	2115	704	3846	1281	3.28	O			O	O
D.triauraria_TE5_GAG	HTT	D.triauraria	9685	2883	960	NA		16.74		O		O
D.triauraria_TE6_GAG_POL	HTT	D.triauraria	10400	2991	996	3318	1105	10.62		O		O
D.triauraria_TE7_GAG	HTT	D.triauraria	8481	2148	715	NA		18.34	O			O	O
D.triauraria_TE8_cp2_GAG_POL	nontelomeric	D.triauraria	7973	1896	631	2712	903	8.76		O		X
D.tristis_TE1_GAG12_POL3	TR1	D.tristis	14048	2001	666	3075	1024	8.44	O			O	O
D.tristis_TE2_GAG12_POL2	TR1	D.tristis	7143	2103	700	3381	1126	1.85	O			O	O
D.tristis_TE3_GAG1_POL9	TR2	D.tristis	9120	2223	740	5979	1992	5.38		O		O
D.tropicalis_TE1_GAG26_POL0	TR2	D.tropicalis	7357	2334	777	4128	1375	17.67		O		O
D.tropicalis_TE2_GAG	TR2	D.tropicalis	5103	2718	905	NA		28.81		O		O
D.willistoni_3445_TE1_GAG6_POL2	TR2	D.willistoni	9083	2340	779	5385	1794	7.3	O			O	O
D.willistoni_3445_TE2_GAG24_POL0	TR2	D.willistoni	8021	2346	781	4158	1385	12.98	O			O	O
D.willistoni_3445_TE3_GAG	TR2	D.willistoni	5646	2697	898	NA		13.5	O			O	O
D.yakuba_TE1_GAG0_POL1	HTT	D.yakuba	9295	3075	1024	3246	1081	3.09	O			O	O
D.yakuba_TE2_GAG7_POL6	HTT	D.yakuba	11029	3144	1047	3243	1080	2.96	O			O	O
D.yakuba_TE3_GAG2	HTT	D.yakuba	5646	2655	884	NA		3.61	O			O	O
Le.varia_TE1_GAG23_POL0	TR2	Le.varia	7860	1044	347	2904	967	4.45			O	O
Le.varia_TE2_GAG20_POL	TR2	Le.varia	6401	2283	760	2256	751	4.18			O	O
Lo.clarofinis_TE1_GAG_POL2	TR1	Lo.clarofinis	7554	1947	648	4761	1586	8.1		O		O
Lo.clarofinis_TE2_GAG12_POL	TR2	Lo.clarofinis	7575	2529	842	4308	1435	3.48		O		O
Lo.clarofinis_TE3_GAG14	TR2	Lo.clarofinis	4105	1827	608	NA		2.18		O		O
Lo.clarofinis_TE4_GAG16_POL	TR2	Lo.clarofinis	7588	2307	768	4389	1462	6.9	O			O	O
Lo.collinella_TE1_GAG_POL3	TR1	Lo.collinella	9623	1272	423	4245	1414	13.66		O		O
Lo.collinella_TE2_GAG9_POL	TR2	Lo.collinella	8499	2418	805	3984	1327	2.64		O		O
Lo.collinella_TE3_GAG10	TR2	Lo.collinella	5974	1854	617	NA		2.92		O		O
Lo.collinella_TE4_POL	TR2	Lo.collinella	3333	NA		2916	971	2.78		O		O
Lo.magnipectinata_TE1_GAG7_POL	TR2	Lo.magnipectinata	8037	1797	598	4215	1404	3.67		O		O
Lo.mommai_TE1_GAG3	TR2	Lo.mommai	5054	2076	691	NA		6.98		O		O
Lo.mommai_TE2_GAG4_POL1	TR2	Lo.mommai	7621	2619	872	4167	1388	1.19		O		O
Lo.mommai_TE3_GAG13_POL	TR2	Lo.mommai	7915	1827	608	3618	1205	0.32		O		O
Lo.mommai_TE4_GAG8_POL	TR2	Lo.mommai	5291	2493	830	2202	733	0.16			O	O
Lo.mommai_TE5_POL3	TR1	Lo.mommai	5568	partial gag and gag stop codon exist		4062	1353	5.76		O		O
Lo.stackelbergi_TE1_GAG8	TR2	Lo.stackelbergi	3720	1686	561	NA		7.79		O		O
Lo.stackelbergi_TE2_GAG13	TR2	Lo.stackelbergi	4802	2088	695	NA		4.6		O		O
Lo.stackelbergi_TE3_GAG11	TR2	Lo.stackelbergi	2324	2298	765	NA		2.69			O	O
S.graminum_TE1_GAG8_POL28	TR3	S.graminum	7864	3519	1172	3684	1227	0.28			O	O
S.graminum_TE2_GAG6	TR3	S.graminum	5955	3762	1253	NA		2.56		O		O
S.graminum_TE3_GAG20_POL0	TR3	S.graminum	10155	3963	1320	4986	1661	1.18		O		O
S.graminum_TE4_GAG2_POL6	TR2	S.graminum	6415	1821	606	3369	1122	0.57		O		O
S.graminum_TE5_GAG5	TR2	S.graminum	4940	2148	715	NA		1.68		O		O
S.graminum_TE6_GAG3	TR3	S.graminum	6086	3312	1103	NA		4.1		O		O
S.graminum_TE7_GAG14_POL4	TR3	S.graminum	9501	3576	1191	4506	1501	2.66		O		O
S.graminum_TE8_GAG10a_POL3	TR3	S.graminum	8514	2739	912	4440	1479	0.48		O		O
S.graminum_TE9_GAG10b_POL5	TR3	S.graminum	8754	2304	767	4395	1464	0.6		O		O
S.graminum_TE10_GAG10c_POL2	TR3	S.graminum	8213	3228	1075	4320	1439	1.15		O		O
S.graminum_TE11_GAG_POL1	TR3	S.graminum	8193	3513	1170	3636	1211	0.85			O	O
S.hsui_TE1_GAG_POL24	TR1	S.hsui	6041	1860	619	3507	1168	19.8	O			O	O
S.hsui_TE2_GAG59	TR2	S.hsui	4812	2262	753	NA		9.73	O			O	O
S.hsui_TE4_GAG2_POL1	TR3	S.hsui	8356	2931	976	4176	1391	13.29	O			O	O
S.hsui_TE5_GAG_POL31	TR1	S.hsui	5971	1920	639	3510	1169	14.12	O			O	O
S.montana_TE1_GAG36	TR3	S.montana	8145	2268	755	NA		3.5		O		O
S.montana_TE2_GAG43_POL3	TR3	S.montana	8249	3150	1049	4272	1423	7.61		O		O
S.montana_TE3_GAG11	TR2	S.montana	5212	1986	661	NA		1.91		O		O
S.montana_TE4_GAG0_POL10	TR2	S.montana	6624	1701	566	3537	1178	0.28		O		O
S.montana_TE5_GAG60_POL19	TR6	S.montana	15561	1398	465	3303	1100	10.13		O		O
S.montana_TE6_GAG45_POL85	TR3	S.montana	12582	3003	1000	3219	1072	1.91		O		O
S.pallida_TE1_GAG23_POL0	TR3	S.pallida	7704	3093	1030	4167	1388	5.6	O			O	O
S.pallida_TE2_GAG28_POL10	TR1	S.pallida	5770	1692	563	3384	1127	4.17	O			O	O
S.pallida_TE3_GAG28_POL1	TR3	S.pallida	8936	3246	1081	4158	1385	4.9	O			O	O
Z.africanus_TE1_GAG3	TR2	Z.africanus	14368	2388	795	NA		2.42		O		O
Z.africanus_TE2_GAG12_POL1	TR2	Z.africanus	17194	2520	839	3765	1254	1.07		O		O
Z.camerounensis_TE_1b_GAG11_POL0	TR2	Z.camerounensis	15161	2430	809	3339	1112	5.12	O			O	O
Z.camerounensis_TE2_GAG12_POL1	TR2	Z.camerounensis	7025	2787	928	3468	1155	1.49	O			O	O
Z.camerounensis_TE3_GAG20_POL4	TR2	Z.camerounensis	13546	2535	844	3132	1043	7.44	O			O	O
Z.camerounensis_TE4_GAG	TR1	Z.camerounensis	6571	2043	680	NA		3.04		O		O
Z.camerounensis_TE5_GAG1	TR2	Z.camerounensis	10684	2502	833	NA		10.6	O			O	O
Z.camerounensis_TE6_GAG2	TR2	Z.camerounensis	9219	2457	818	NA		10.43	O			O	O
Z.camerounensis_TE7_GAG1/13_POL2	TR2	Z.camerounensis	16074	2577	858	3177	1058	5.18	O			O	O
Z.capensis_TE1_GAG12_POL30	TR2	Z.capensis	8842	2445	814	3168	1055	4.5		O		O
Z.capensis_TE2_GAG_POL0	TR1	Z.capensis	7588	1575	524	3681	1226	1.13			O	O
Z.capensis_TE3_GAG	TR1	Z.capensis	3285	1839	612	NA		0.69			O	O
Z.davidi_TE1_GAG7_POL0	TR2	Z.davidi	12057	2631	876	2859	952	2.84	O			O	O
Z.davidi_TE2_GAG9	TR2	Z.davidi	14765	1248	415	NA		0.94	O			O	O
Z.gabonicus_TE1_GAG_POL	TR2	Z.gabonicus	17490	2412	803	3741	1246	6.05	O			O
Z.gabonicus_TE2_GAG14_POL0	TR2	Z.gabonicus	9244	2589	862	3150	1049	1.6		O		O
Z.gabonicus_TE3_GAG	TR1	Z.gabonicus	3139	1779	592	NA		5.57		O		O
Z.ghesquierei_TE1_GAG3	TR2	Z.ghesquierei	4754	2388	795	NA		9.63	O			O	O
Z.indianus_4605_TE1.1a_GAG11_POL24	TR2	Z.indianus	18152	2412	803	3741	1246	3.47	O			O	O
Z.indianus_4605_TE2_GAG14_POL	TR2	Z.indianus	16626	2052	683	3150	1049	0.78	O			O	O
Z.indianus_4605_TE3_GAG	TR1	Z.indianus	14715	2094	697	NA		3.34		O		O
Z.indianus_4605_TE4_GAG_POL0	TR1	Z.indianus	6529	1503	500	3882	1293	0.1		O		O
Z.indianus_4605_TE5_GAG	TR1	Z.indianus	9123	2055	684	NA		1.89		O		O
Z.indianus_4595_RCR04_TE6_GAG_POL	TR1	Z.indianus	15771	1710	569	3243	1080	5.12	O			O	O	found in another strain genome, GCA_018904595.1
Z.indianus_4605_TE_1.2b_GAG	TR2	Z.indianus	13771	2412	803	NA		4.59	O			O	O
Z.inermis_TE1_GAG8_POL2	TR2	Z.inermis	9227	2943	980	3444	1147	3.97			O	O
Z.inermis_TE2_GAG9_POL3	TR2	Z.inermis	13382	2229	742	3429	1142	11.88	O			O	O
Z.inermis_TE3_GAG5_POL4	TR2	Z.inermis	14087	2535	844	3276	1091	4.52		O		O
Z.inermis_TE4_GAG4	TR2	Z.inermis	4399	2574	857	NA		25.58		O		O
Z.inermis_TE5_GAG11_POL1	TR2	Z.inermis	9069	2808	935	3474	1157	6.24	O			O	O
Z.inermis_TE6_GAG7	TR3	Z.inermis	5759	2535	844	NA		52.04		O		O
Z.inermis_TE7_GAG_GAG	TR1	Z.inermis	5649	2040	679	NA		18.73		O		O
Z.kolodkinae_TE1_GAG_POL6	TR1	Z.kolodkinae	5964	1800	599	3327	1108	3.77	O			O	O
Z.kolodkinae_TE2_GAG6	TR3	Z.kolodkinae	7800	2034	677	NA		22.23	O			O	O
Z.kolodkinae_TE3_GAG26_POL0	TR2	Z.kolodkinae	8059	2808	935	3468	1155	10.19		O		O
Z.kolodkinae_TE4_GAG24_POL1	TR2	Z.kolodkinae	8000	2250	749	3390	1129	7.4		O		O
Z.lachaisei_TE1_GAG_POL	TR2	Z.lachaisei	8069	1953	650	3366	1121	13.51		O		O
Z.lachaisei_TE2_GAG6	TR2	Z.lachaisei	7009	1683	560	NA		3.67		O		O
Z.lachaisei_TE3_GAG	TR2	Z.lachaisei	11375	2145	714	NA		1.01		O		O
Z.lachaisei_TE4_GAG_POL5	TR2	Z.lachaisei	5178	747	248	3132	1043	0.46		O		O
Z.lachaisei_TE5_GAG	TR1	Z.lachaisei	7756	1947	648	NA		12.34		O		O
Z.lachaisei_TE6_GAG9	NA	Z.lachaisei	9060	2088	695	NA		9.61	O			O	O
Z.lachaisei_TE7_GAG7_POL3	TR2	Z.lachaisei	10830	1155	384	3177	1058	3.63	O			O	O
Z.lachaisei_TE8_GAG0_POL4	TR2	Z.lachaisei	9265	2307	768	3132	1043	4.56	O			O	O
Z.nigranus_TE_1.1b_GAG6_POL0	TR2	Z.nigranus	10363	2550	849	3330	1109	3.12	O			O	O	actual copy number on the genome assembly is '4'
Z.nigranus_TE_1.2b_GAG	TR2	Z.nigranus	8122	2196	731	NA		1.35	O			O	O	actual copy number on the genome assembly is '7'
Z.nigranus_TE3_GAG2	TR2	Z.nigranus	4747	2103	700	NA		1.37		O		O
Z.nigranus_TE4_GAG_POL3_GAG	TR1	Z.nigranus	13154	1587	528	3195	1064	5.51		O		O
Z.nigranus_TE5_GAG0_POL	TR2	Z.nigranus	5909	1521	506	4005	1334	1.05	O			O	O
Z.nigranus_TE6_GAG5_POL2	TR2	Z.nigranus	11363	1737	578	2808	935	0.88	O			O	O
Z.ornatus_TE1_GAG20	TR1	Z.ornatus	6271	2028	675	NA		2.64	O			O	O
Z.ornatus_TE2_GAG4_POL	TR2	Z.ornatus	16586	2442	813	3402	1133	6.06	O			O	O
Z.ornatus_TE3_GAG6	TR1	Z.ornatus	4791	1827	608	NA		40.96	O			O	O
Z.ornatus_TE4_GAG_POL	TR1	Z.ornatus	6301	1761	586	3720	1239	3.07	O			O	O
Z.ornatus_TE5_GAG23	TR1	Z.ornatus	4304	1962	653	NA		2.67	O			O	O
Z.ornatus_TE6_GAG	TR1	Z.ornatus	6261	1752	583	NA		6.72	O			O	O
Z.taronus_TE_1_GAG_POL	TR2	Z.taronus	10365	2550	849	3330	1109	15.09		O		O
Z.taronus_TE2_GAG3	TR2	Z.taronus	8189	2208	735	NA		14.14	O			O	O
Z.taronus_TE3_GAG0_POL0	TR2	Z.taronus	8799	1521	506	3993	1330	15.28	O			O	O
Z.tsacasi_4105_TE1_GAG_POL4	TR1	Z.tsacasi	8959	1719	572	3945	1314	21.68	O			O	O
Z.tsacasi_4105_TE2_GAG13	TR3	Z.tsacasi	5939	1962	653	NA		10.29	O			O	O
Z.tsacasi_4105_TE3_GAG2	TR3	Z.tsacasi	7709	2343	780	NA		10.46	O			O	O
Z.tsacasi_4105_TE4_GAG20_POL0	TR2	Z.tsacasi	16444	2799	932	3459	1152	8.31	O			O	O
Z.tsacasi_4105_TE5_GAG19_POL1	TR2	Z.tsacasi	16471	2316	771	3390	1129	4.47	O			O	O
Z.vittiger_TE1c_GAG12	TR2	Z.vittiger	6273	2424	807	NA		7.72		O		O
Z.vittiger_TE2_GAG3_POL2	TR2	Z.vittiger	6830	2577	858	3177	1058	2.13		O		O
Z.vittiger_TE3_GAG5_POL0	TR2	Z.vittiger	8124	1992	663	3462	1153	1.9		O		O
Z.vittiger_TE4_GAG17_POL6	TR1	Z.vittiger	5871	1749	582	3273	1090	0.6		O		O
Z.vittiger_TE5_GAG	TR1	Z.vittiger	3515	1989	662	NA		0.4		O		O
Z.vittiger_TE6_GAG11	TR1	Z.vittiger	7528	1965	654	NA		3.23		O		O
Z.vittiger_TE7_GAG17_POL3	TR2	Z.vittiger	7967	2520	839	3138	1045	5.99		O		O
Z.vittiger_TE8_GAG7_POL1	TR2	Z.vittiger	7870	2538	845	3060	1019	3.13		O		O
D.albomicans_TE1_GAG2	TR3	D.albomicans	6362	2229	742	NA		5.04	O			O	O
D.albomicans_TE2_GAG5_POL11/14	TR3	D.albomicans	9424	2766	921	4293	1430	7.55	O			O	O
D.ananassae_TE1_GAG0	TR2	D.ananassae	7742	1902	633	NA		18.7	O			O	O
D.ananassae_TE2_GAG_POL3	TR5	D.ananassae	8328	2382	793	3234	1077	5.9		O		O
D.athabasca_TE1_GAG_POL3	TR1	D.athabasca	9620	1284	427	3012	1003	4.85	O			O	O
D.athabasca_TE3_GAG_POL2	TR1	D.athabasca	6071	1830	609	2979	992	1.68		O		O
D.azteca_TE_GAG_POL1	TR1	D.azteca	6335	1731	576	2931	976	57.47		O		O
D.erecta_TE1_GAG0_POL0	HTT	D.erecta	11424	2901	966	3282	1093	3.04		O		O
D.erecta_TE2_GAG1	HTT	D.erecta	7448	2787	928	NA		3.37		O		O
D.erecta_TE3_GAG2	HTT	D.erecta	6171	2763	920	NA		6.56	O			O	O
D.mauritiana_TE1_TARTA_GAG0_POL0	HTT	D.mauritiana	10353	3219	1072	3255	1084	3.44	O			O	O
D.mauritiana_TE2_HETA_GAG1	HTT	D.mauritiana	5911	2775	924	NA		17.66		O		O
D.miranda_TE1_GAG0_POL0	HTT	D.miranda	7786	2292	763	3330	1109	11.85		O		O
D.miranda_TE2_GAG_POL	TR1	D.miranda	5546	1926	641	3003	1000	14.35	O			O	O
D.miranda_TE3_GAG17_POL	TR1	D.miranda	7246	2139	712	3276	1091	31.41	O			O	O
D.miranda_TE4_GAG15_POL2	TR2	D.miranda	7672	2385	794	4392	1463	6.58	O			O	O
D.novamexicana_TE1_GAG1_POL4	TR2	D.novamexicana	10610	3144	1047	6888	2295	9.31		O		O
D.novamexicana_TE2_GAG_POL8	TR6	D.novamexicana	9751	1431	476	3216	1071	3.02		O		O
D.novamexicana_TE3_GAG13_POL7	TR1	D.novamexicana	5943	2079	692	3570	1189	24.84		O		O
D.novamexicana_TE4_GAG12_unusualORF2	TR2	D.novamexicana	6554	2262	753	2907	968	13.26		O		O
D.persimilis_TE1_GAG0_POL2	HTT	D.persimilis	7017	2544	847	3390	1129	24.55	O			O	O
D.persimilis_TE2_GAG_POL1	TR3	D.persimilis	9436	2859	952	4422	1473	32.89	O			O	O
D.persimilis_TE3_GAG1_POL0	HTT	D.persimilis	8933	2283	760	3390	1129	15.29	O			O	O
D.pseudoobscura_TE1_GAG13_POL2	TR2	D.pseudoobscura	7681	2397	798	4392	1463	17.38	O			O	O
D.pseudoobscura_TE2_GAG0_POL0	HTT	D.pseudoobscura	7623	2544	847	3390	1129	6.29	O			O	O
D.pseudoobscura_TE3_GAG1	TR3	D.pseudoobscura	7372	3138	1045	NA		4.76	O			O	O
D.pseudoobscura_TE4_GAG_POL	TR1	D.pseudoobscura	8082	2145	714	3288	1095	33.62	O			O	O
D.sechellia_HETA_GAG1	HTT	D.sechellia	5994	2823	940	NA		51.12	O			O	O
D.sechellia_TAHRE_GAG5_POL0	HTT	D.sechellia	8241	2799	932	3318	1105	9.73		O		O
D.sechellia_TART-A_GAG3_POL1	HTT	D.sechellia	11598	3612	1203	3249	1082	9.88		O		O
D.simulans_TE1_GAG1_POL0	HTT	D.simulans	9928	2820	939	3309	1102	6.65	O			O	O
D.simulans_TE2_GAG0	HTT	D.simulans	5901	2823	940	NA		36.44	O			O	O
D.simulans_TE3_GAG3_POL2	HTT	D.simulans	10503	2049	682	3249	1082	1.77		O		O
D.simulans_TE4_GAG2_POL1	HTT	D.simulans	6723	2451	816	3243	1080	1.84	O			O	O
D.virilis_TE1_GAG1_POL2	TR2	D.virilis	8296	2655	884	4806	1601	8.16		O		O
D.virilis_TE2_GAG_POL4	TR1	D.virilis	6535	1917	638	3828	1275	9		O		O
D.virilis_TE3_GAG_POL5	TR1	D.virilis	5950	2097	698	3576	1191	6.52		O		O
D.virilis_TE4_GAG_POL3	TR6	D.virilis	8283	1641	546	3216	1071	2.75		O		O
D.virilis_TE5_GAG0_POL1	TR2	D.virilis	8843	3114	1037	4650	1549	5.07		O		O
D.virilis_TE8_GAG15_unusualORF2	TR2	D.virilis	5795	2493	830	2526	841	22.88		O		O
D.auraria_TE3_GAG_POL	nontelomeric	D.auraria	9805	1890	629	2712	903	3.95	O			X	O
D.cardini_TE4_GAG_POL6	NTT	D.cardini	9887	2622	873	2793	930	2.02		O		X
D.cardini_TE5_GAG	NTT	D.cardini	6514	1755	584	NA		9.5		O		X
D.cardini_TE6_GAG_POL7	NTT	D.cardini	8671	2439	812	2787	928	3.5		O		X
D.funebris_TE4_GAG_POL	nontelomeric	D.funebris	8154	1755	584	2751	916	4.68	O			X	O
D.funebris_TE9_GAG_POL6/POL	NTT	D.funebris	9855	1257	418	2787	928	6.85	O			X	O
D.littoralis_TE4_GAG_POL	NTT	D.littoralis	8412	1671	556	2823	940	3.66		O		X
D.virilis_TE6_GAG	NTT	D.virilis	6313	2538	845	NA		3.88		O		X
D.virilis_TE7_GAG	NTT	D.virilis	8054	2724	907	NA		3.71		O		X
D.virilis_TE9_GAG_POL19	NTT	D.virilis	11342	2976	991	2427	808	7.81		O		X
S.hsui_TE3_GAG	NTT	S.hsui	9117	2184	727	NA		3.16	O			X	O
Z.megalorchis_TE1_GAG	TR1	Z.megalorchis	4369	2004	667	NA		0.91		O		O
Z.megalorchis_TE2_GAG_POL	TR1	Z.megalorchis	8473	1518	505	3849	1282	1.73		O		O
Z.megalorchis_TE3_GAG	TR1	Z.megalorchis	9830	2031	676	NA		7.82		O		O
Z.sepsoides_TE1_GAG2	TR3	Z.sepsoides	8091	2328	775	NA		48.42		O		O
Z.sepsoides_TE2_GAG22_POL0	TR2	Z.sepsoides	11326	2538	845	3291	1096	8.4	O			O	O
Z.sepsoides_TE3_GAG_POL6	TR1	Z.sepsoides	10096	1719	572	3945	1314	30.19	O			O	O
Z.sepsoides_TE4_GAG5	TR2	Z.sepsoides	11114	2316	771	NA		0.97		O		O
Z.sepsoides_TE5_GAG28_POL2	TR2	Z.sepsoides	7341	2799	932	3468	1155	1.9		O		O
Z.sepsoides_TE6_GAG19_POL3	TR2	Z.sepsoides	10158	2529	842	3411	1136	9.62		O		O
Z.sepsoides_TE7_GAG5_POL1	TR2	Z.sepsoides	14833	2316	771	3390	1129	4.25		O		O
Z.sepsoides_TE9_GAG0_POL4	TR3	Z.sepsoides	9359	2601	866	4101	1366	15.99		O		O
Z.sepsoides_TE10_GAG5_POL5	TR2	Z.sepsoides	6982	1872	623	3462	1153	0.56		O		O
D.parabipectinata_TE4_GAG	TR5	D.parabipectinata	7568	2637	878	NA		11.0426	O			O	O
S.pallida_TE4_GAG	NTT	S.pallida	9008	3444	1147	NA		9.64324	O			X	O
S.pallida_TE5_GAG20	TR3	S.pallida	5447	2562	853	NA		3.36347	O			O	O
S.pallida_TE6_GAG21_POL3	TR3	S.pallida	11402	3429	1142	3531	1176	8.34062	O			O	O
S.pallida_TE7_GAG	NTT	S.pallida	8035	3105	1034	NA		9.18635	O			X	O
D.miranda_TE5_GAG19	TR3	D.miranda	4650	2250	749	NA		229.486	O			O	O
D.persimilis_TE4_GAG	TR3	D.persimilis	4740	3045	1014	NA		151.449	O			O	O
D.persimilis_TE5_GAG33_POL7	TR1	D.persimilis	6675	2142	713	3273	1090	17.4382	O			O	O
D.persimilis_TE6_GAG	TR3	D.persimilis	4921	2415	804	NA		84.2753	O			O	O
D.persimilis_TE7_GAG33	TR1	D.persimilis	3006	2061	686	NA		39.8876	O			O	O
D.persimilis_TE8_GAG	TR3	D.persimilis	5753	3171	1056	NA		201.191	O			O	O
D.persimilis_TE9_GAG_POL3	TR3	D.persimilis	9320	2943	980	3255	1084	53.2472	O			O	O
D.pseudoobscura_TE5_GAG17	TR3	D.pseudoobscura	5859	2487	828	NA		23.1447	O			O	O
D.pseudoobscura_TE6_GAG7_POL4	TR1	D.pseudoobscura	6156	1932	643	2991	996	4.10021	O			O	O
D.malerkotliana.malerkotliana_TE3_GAG1	TR5	D.malerkotliana.malerkotliana	6822	1980	659	NA		16.29	O			O
D.malerkotliana.malerkotliana_TE4_GAG1_POL41	TR5	D.malerkotliana.malerkotliana	10172	2196	731	3099	1032	8.88	O			O
D.prosaltans_TE2_GAG0_POL	TR2	D.prosaltans	8477	2418	826	3426	1141	1.05			O	O
D.sturtevanti_TE4_GAG13_POL1	TR2	D.sturtevanti	8121	2514	837	3504	1167	0.4			O	O
D.sturtevanti_TE5_GAG14	TR2	D.sturtevanti	4331	2127	708	NA		1.84			O	O
Lo.stackelbergi_TE4_GAG_POL	TR2	Lo.stackelbergi	8539	2316	771	3768	1255	5.93		O		O
Lo.stackelbergi_TE5_GAG_POL	TR1	Lo.stackelbergi	6679	1845	614	3582	1193	14.55			O	O
Lo.stackelbergi_TE6_GAG_POL	TR1	Lo.stackelbergi	9523	1962	653	3816	1271	6.12			O	O
Z.ghesquierei_TE2_POL	TR2	Z.ghesquierei	2382	NA		1533	510	3.94			O	O
D.yakuba_TE4_GAG1_POL0	HTT	D.yakuba	11920	2742	913	3348	1115	2.43	O			O	O
