## Supplementary material for "Convergence and conflict among telomere specialized transposons across 60 million years of Drosophilid evolution": Table S3

### Sheet: Sheet1
Species	TE	number of copies in the genome assembly	average length of copies (bp) in the genome assembly	ORF1 present	ORF1 intact	ORF2 present	ORF intact
D.kurseongensis	D.kurseongensis_gag_1	4	2732.25	present	fragmented	NA	NA
D.orena	D.orena_gag_55	1	2751	present	fragmented	NA	NA
D.orena	D.orena_gag_76	3	2401.67	present	fragmented	NA	NA
D.sp.St01m	D.sp.St01m_gag_22	2	5483	present	fragmented	NA	NA
D.sp.St01m	D.sp.St01m_pol_6	1	1873	NA	NA	present	fragmented
D.sp.St01m	D.sp.St01m_pol_81	1	703	NA	NA	present	fragmented
