## Supplementary material for "Convergence and conflict among telomere specialized transposons across 60 million years of Drosophilid evolution": Table S4

### Sheet: Sheet1
Sequence Pair	Method	Ka	Ks	Ka/Ks	P-Value(Fisher)	Length	S-Sites	N-Sites	Fold-Sites(0:2:4)	Substitutions	S-Substitutions	N-Substitutions	Fold-S-Substitutions(0:2:4)	Fold-N-Substitutions(0:2:4)	Divergence-Time	Substitution-Rate-Ratio(rTC:rAG:rTA:rCG:rTG:rCA/rCA)	GC(1:2:3)	ML-Score	AICc	Akaike-Weight	Model
D.americana_TE1_ORF_2nd-D.littoralis_TE1_ORF_2nd	MA	0.0471398	0.0764298	0.616773	0.0050268	2706	756.378	1949.62	NA	141	54.4448	86.5552	NA	NA	0.0553269	6.27709:2.21878:2.26865:0.540456:2.94743:1	0.36409(0.417981:0.290615:0.383675)	-4173.5	NA	NA	NA
D.americana_TE1_ORF_2nd-D.littoralis_TE3_ORF_2nd	MA	0.686203	1.20022	0.571731	2.5231e-35	2772	666.23	2105.77	NA	1195	425.709	769.291	NA	NA	0.809744	2.73823:1.1633:2.35857:0.625066:1.36009:1	0.448081(0.486593:0.369085:0.488565)	-6623.35	NA	NA	NA
D.americana_TE1_ORF_2nd-D.littoralis_TE8_ORF_2nd	MA	0.574079	0.979733	0.585954	5.64114e-24	2361	585.188	1775.81	NA	928	334.037	593.963	NA	NA	0.674623	2.49381:1.18164:1.91641:0.584082:1.13961:1	0.351209(0.40418:0.279574:0.369874)	-5537.67	NA	NA	NA
D.americana_TE1_ORF_2nd-D.novamexicana_TE4_ORF_2nd	MA	0.0177741	0.0151586	1.17254	0.641724	2895	931.758	1963.24	NA	48	13.8305	34.1695	NA	NA	0.0169323	11.7921:2.18842:1.10534:0.996319:2.13644:1	0.379338(0.434937:0.301656:0.40142)	-4006.06	NA	NA	NA
D.americana_TE1_ORF_2nd-D.virilis_TE8_ORF_2nd	MA	0.594977	0.973672	0.611065	7.4174e-21	2397	599.46	1797.54	NA	952	336.118	615.882	NA	NA	0.689684	2.30768:1.22837:1.87265:0.610161:1.19813:1	0.358701(0.407729:0.288644:0.379732)	-5633.23	NA	NA	NA
D.americana_TE1_ORF_2nd-Jockey-N1_DVi_ORF_2nd	MA	0.635004	1.10163	0.576422	2.17708e-25	2250	515.69	1734.31	NA	925	314.78	610.22	NA	NA	0.741953	1.98789:1.08819:2.55139:0.598001:1.03565:1	0.344111(0.386435:0.277997:0.367902)	-5311.18	NA	NA	NA
D.littoralis_TE1_ORF_2nd-D.littoralis_TE3_ORF_2nd	MA	0.688954	1.2644	0.544887	6.65671e-41	2637	621.395	2015.61	NA	1149	415.185	733.815	NA	NA	0.824554	2.48075:1.0803:2.25071:0.525772:1.476:1	0.433885(0.471609:0.358438:0.471609)	-6317.79	NA	NA	NA
D.littoralis_TE1_ORF_2nd-D.littoralis_TE8_ORF_2nd	MA	0.559022	1.00342	0.557117	9.80438e-28	2289	560.363	1728.64	NA	900	331.05	568.95	NA	NA	0.667813	2.03597:1.09696:1.67731:0.437659:1.16631:1	0.337014(0.389196:0.268927:0.352918)	-5367.15	NA	NA	NA
D.littoralis_TE1_ORF_2nd-D.novamexicana_TE4_ORF_2nd	MA	0.0498868	0.0744543	0.670033	0.0180562	2715	780.094	1934.91	NA	145	54.472	90.528	NA	NA	0.0569457	8.49605:2.67322:2.6857:0.616263:3.62798:1	0.365142(0.419953:0.291009:0.384464)	-4191.81	NA	NA	NA
D.littoralis_TE1_ORF_2nd-D.virilis_TE8_ORF_2nd	MA	0.595743	0.973017	0.612264	2.33642e-20	2325	576.566	1748.43	NA	926	324.152	601.848	NA	NA	0.689301	2.03542:1.09275:1.64058:0.468937:1.15542:1	0.344506(0.392744:0.277997:0.362776)	-5467.62	NA	NA	NA
D.littoralis_TE1_ORF_2nd-Jockey-N1_DVi_ORF_2nd	MA	0.628421	1.05883	0.593506	3.06438e-22	2172	512.02	1659.98	NA	894	305.729	588.271	NA	NA	0.729884	1.82116:1.09849:2.2139:0.556327:1.00939:1	0.329916(0.371451:0.26735:0.350946)	-5140.58	NA	NA	NA
D.littoralis_TE3_ORF_2nd-D.littoralis_TE8_ORF_2nd	MA	0.466784	0.882939	0.52867	6.07573e-31	2448	649.758	1798.24	NA	870	353.21	516.79	NA	NA	0.577241	2.50907:1.41856:1.64698:0.472071:1.26132:1	0.421004(0.457808:0.347397:0.457808)	-5596.7	NA	NA	NA
D.littoralis_TE3_ORF_2nd-D.novamexicana_TE4_ORF_2nd	MA	0.685088	1.23815	0.553316	4.3238e-40	2781	670.12	2110.88	NA	1201	437.85	763.15	NA	NA	0.818356	2.82197:1.1559:2.27833:0.649778:1.3486:1	0.449132(0.488565:0.369479:0.489353)	-6638.3	NA	NA	NA
D.littoralis_TE3_ORF_2nd-D.virilis_TE8_ORF_2nd	MA	0.453624	0.798014	0.568441	8.05772e-23	2502	645.149	1856.85	NA	850	322.449	527.551	NA	NA	0.542426	1.70676:1.42706:1.2933:0.747879:1.26247:1	0.428496(0.461356:0.356467:0.467666)	-5669.31	NA	NA	NA
D.littoralis_TE3_ORF_2nd-Jockey-N1_DVi_ORF_2nd	MA	0.625056	1.07503	0.581434	2.46698e-26	2334	571.478	1762.52	NA	964	345.121	618.879	NA	NA	0.735231	1.54815:1.28502:1.35159:0.751445:1.14388:1	0.413906(0.440063:0.34582:0.455836)	-5566.27	NA	NA	NA
D.littoralis_TE8_ORF_2nd-D.novamexicana_TE4_ORF_2nd	MA	0.57256	1.00849	0.567741	5.77272e-27	2361	584.441	1776.56	NA	930	341.185	588.815	NA	NA	0.680469	2.46171:1.17171:1.8794:0.565908:1.14447:1	0.352261(0.406151:0.279968:0.370662)	-5537.28	NA	NA	NA
D.littoralis_TE8_ORF_2nd-D.virilis_TE8_ORF_2nd	MA	0.16636	0.236621	0.703065	0.000486772	2421	658.645	1762.35	NA	373	129.459	243.541	NA	NA	0.185475	5.19196:1.75603:3.15709:0.649552:1.84495:1	0.331625(0.378943:0.266956:0.348975)	-4513.56	NA	NA	NA
D.littoralis_TE8_ORF_2nd-Jockey-N1_DVi_ORF_2nd	MA	0.429795	0.544138	0.789865	0.000594112	2250	586.15	1663.85	NA	695	214.366	480.634	NA	NA	0.459583	3.27102:1.45982:2.34278:0.517824:1.34802:1	0.317035(0.35765:0.256309:0.337145)	-4998.71	NA	NA	NA
D.novamexicana_TE4_ORF_2nd-D.virilis_TE8_ORF_2nd	MA	0.600597	0.99781	0.601916	1.72042e-22	2397	599.563	1797.44	NA	958	341.595	616.405	NA	NA	0.699952	2.29423:1.19295:1.79439:0.573267:1.21815:1	0.359753(0.4097:0.289038:0.380521)	-5639.11	NA	NA	NA
D.novamexicana_TE4_ORF_2nd-Jockey-N1_DVi_ORF_2nd	MA	0.653982	1.095	0.597243	1.04569e-22	2250	524.62	1725.38	NA	934	315.091	618.909	NA	NA	0.756812	2.21406:1.16311:2.68955:0.588259:1.02001:1	0.345163(0.388407:0.278391:0.368691)	-5319.09	NA	NA	NA
D.virilis_TE8_ORF_2nd-Jockey-N1_DVi_ORF_2nd	MA	0.311734	0.385714	0.808202	0.00575436	2346	620.484	1725.52	NA	585	180.136	404.864	NA	NA	0.331301	2.51665:1.30544:1.47626:0.578594:1.29489:1	0.324527(0.361199:0.265379:0.347003)	-4948.37	NA	NA	NA
