## Supplementary material for "Convergence and conflict among telomere specialized transposons across 60 million years of Drosophilid evolution": Table S5

### Sheet: Sheet1
Host gene captured by TE	TEs that capture the host gene	TR clade	bp of homology	percent identity of homology
piwi	D.auraria_TE1_GAG	TR2	235	91.06
piwi	D.triauraria_TE1_GAG0	TR2	233	89.7
CG12520	D.auraria_TE5_GAG_POL2	TR2	217	78.8
CG12521	D.auraria_TE9_GAG	TR2	237	76.37
CG12522	D.triauraria_TE3_GAG8_POL7	TR2	217	79.26
aub	D.sucinea_TE1_GAG18	TR2	158	86.71
aub	Z.africanus_TE1_GAG3	TR2	187	91.98
aub	Z.africanus_TE2_GAG12_POL1	TR2	186	93.55
aub	Z.camerounensis_TE_1b_GAG11_POL0	TR2	141	83.69
aub	Z.capensis_TE1_GAG12_POL30	TR2	154	85.07
aub	Z.davidi_TE1_GAG7_POL0	TR2	157	87.26
aub	Z.gabonicus_TE1_GAG_POL	TR2	193	93.78
aub	Z.indianus_4605_TE1.1a_GAG11_POL24	TR2	193	94.82
aub	Z.indianus_4605_TE_1.2b_GAG	TR2	193	94.82
aub	Z.nigranus_TE_1.1b_GAG6_POL0	TR2	155	92.9
aub	Z.nigranus_TE_1.2b_GAG	TR2	157	91.72
aub	Z.taronus_TE_1_GAG_POL	TR2	155	92.26
aub	Z.taronus_TE2_GAG3	TR2	157	91.08
aub	Z.vittiger_TE1c_GAG12	TR2	140	88.57
aub	Z.sepsoides_TE2_GAG22_POL0	TR2	157	82.16
