## Supplementary material for "Convergence and conflict among telomere specialized transposons across 60 million years of Drosophilid evolution": Table S6

### Sheet: Sheet1
TE_ID	species	sequencing technology	model for medaka consensus	program run for consensus
D.aff.chauvacae.BK-2020_TE1_GAG3_POL41	D.aff.chauvacae.BK-2020	ONT	r941_min_hac_g507	medaka+pilon+pilon
D.aff.chauvacae.BK-2020_TE2_GAG1	D.aff.chauvacae.BK-2020	ONT	r941_min_hac_g507	medaka+pilon+pilon
D.ambigua_TE1_GAG_POL1	D.ambigua	ONT	r941_min_hac_g507	medaka+pilon+pilon
D.ambigua_TE2_GAG_POL5	D.ambigua	ONT	r941_min_hac_g507	medaka+pilon
D.americana_TE1_GAG5	D.americana	ONT	NA	pilon
D.americana_TE2_GAG2_POL	D.americana	ONT	r941_min_hac_g507	medaka+pilon
D.americana_TE3_GAG_POL3	D.americana	ONT	r941_min_hac_g507	medaka+pilon
D.arawakana_TE1_GAG14_POL1	D.arawakana	ONT	NA	pilon
D.arawakana_TE2_GAG17_POL8	D.arawakana	ONT	r941_min_hac_g507	medaka+pilon
D.arawakana_TE3_GAG1_POL3	D.arawakana	ONT	NA	pilon
D.arawakana_TE4_GAG_POL9	D.arawakana	ONT	r941_min_hac_g507	medaka+pilon
D.auraria_TE1_GAG	D.auraria	ONT	r941_min_hac_g507	medaka+pilon
D.auraria_TE2_GAG2	D.auraria	ONT	r941_min_hac_g507	medaka+pilon
D.auraria_TE4_GAG6	D.auraria	ONT	r941_min_hac_g507	medaka+pilon
D.auraria_TE5_GAG_POL2	D.auraria	ONT	r941_min_hac_g507	medaka+pilon
D.auraria_TE7_GAG1_POL0	D.auraria	ONT	r941_min_hac_g507	medaka+pilon
D.auraria_TE8_GAG_POL1	D.auraria	ONT	r941_min_hac_g507	medaka+pilon
D.auraria_TE9_GAG	D.auraria	ONT	r941_min_hac_g507	medaka+pilon
D.bifasciata_TE1_GAG0_POL3	D.bifasciata	ONT	r941_min_fast_g30	medaka+pilon+pilon
D.bipectinata_TE1_GAG3	D.bipectinata	ONT	r941_min_hac_g507	medaka+pilon
D.bipectinata_TE2_POL1	D.bipectinata	ONT	r941_min_hac_g507	medaka+pilon
D.bipectinata_TE3_GAG0	D.bipectinata	ONT	r941_min_hac_g507	medaka+pilon
D.bipectinata_TE4_GAG1	D.bipectinata	ONT	r941_min_hac_g507	medaka+pilon
D.bipectinata_TE5_GAG_POL	D.bipectinata	ONT	r941_min_hac_g507	medaka+pilon
D.bocqueti_TE1_GAG3	D.bocqueti	ONT	r941_min_hac_g507	medaka+pilon
D.bocqueti_TE2_GAG1	D.bocqueti	ONT	r941_min_hac_g507	medaka+pilon
D.bocqueti_TE3_GAG0	D.bocqueti	ONT	r941_min_hac_g507	medaka+pilon
D.bocqueti_TE4_GAG2_POL3	D.bocqueti	ONT	r941_min_hac_g507	medaka+pilon
D.bocqueti_TE5_POL1	D.bocqueti	ONT	NA	pilon
D.cardini_TE1_GAG2_POL1	D.cardini	ONT	r941_min_hac_g507	medaka+pilon
D.cardini_TE2_POL3	D.cardini	ONT	r941_min_hac_g507	medaka+pilon+pilon
D.cardini_TE3_GAG_POL8	D.cardini	ONT	r941_min_hac_g507	medaka+pilon
D.cardini_TE7_POL0	D.cardini	ONT	r941_min_hac_g507	medaka+pilon
D.cardini_TE9_GAGpartial_POL5	D.cardini	ONT	r941_min_hac_g507	medaka+pilon
D.carrolli_TE1_GAG2_POL	D.carrolli	ONT	r941_min_hac_g507	medaka+pilon
D.carrolli_TE2_GAG0_POL	D.carrolli	ONT	r941_min_hac_g507	medaka+pilon
D.carrolli_TE3_POL19	D.carrolli	ONT	NA	pilon
D.carrolli_TE4_GAG1_POL2	D.carrolli	ONT	r941_min_hac_g507	medaka+pilon
D.carrolli_TE5_POL36	D.carrolli	ONT	NA	pilon
D.dunni_TE1_GAG1	D.dunni	ONT	NA	pilon
D.dunni_TE2_GAG2	D.dunni	ONT	r941_min_hac_g507	medaka+pilon
D.dunni_TE3_GAG0_POL2	D.dunni	ONT	r941_min_hac_g507	medaka+pilon
D.dunni_TE4_GAG3	D.dunni	ONT	r941_min_hac_g507	medaka+pilon
D.dunni_TE5_POL12	D.dunni	ONT	r941_min_hac_g507	medaka+pilon
D.dunni_TE7_GAG_POL0	D.dunni	ONT	r941_min_hac_g507	medaka+pilon
D.dunni_TE8_GAG_POL4	D.dunni	ONT	r941_min_hac_g507	medaka+pilon
D.elegans_TE1_GAG0_POL2	D.elegans	ONT	NA	pilon
D.elegans_TE2_GAG_POL0	D.elegans	ONT	NA	pilon
D.elegans_TE3_GAG3_POL1	D.elegans	ONT	r941_min_hac_g507	medaka+pilon
D.equinoxialis_TE1_GAG7_POL	D.equinoxialis	ONT	NA	pilon
D.equinoxialis_TE2_GAG15	D.equinoxialis	ONT	r941_min_hac_g507	medaka+pilon
D.ficusphila_TE1_GAG3	D.ficusphila	ONT	r941_min_hac_g507	medaka+pilon
D.ficusphila_TE2_POL37	D.ficusphila	ONT	NA	pilon
D.ficusphila_TE3_GAG0_POL	D.ficusphila	ONT	NA	pilon
D.funebris_TE1_GAG5	D.funebris	ONT	NA	pilon
D.funebris_TE2_GAG13_POL3	D.funebris	ONT	NA	pilon
D.funebris_TE3_GAG6	D.funebris	ONT	r941_min_hac_g507	medaka+pilon+pilon
D.funebris_TE5_GAG6_POL0	D.funebris	ONT	NA	pilon
D.funebris_TE6_GAG9	D.funebris	ONT	NA	pilon
D.funebris_TE7_GAG_POL2	D.funebris	ONT	NA	pilon
D.fuyamai_TE1_GAG0_POL	D.fuyamai	ONT	r941_min_hac_g507	medaka+pilon+pilon
D.fuyamai_TE2_GAG17_POL	D.fuyamai	ONT	NA	pilon
D.fuyamai_TE3_POL55	D.fuyamai	ONT	NA	pilon
D.grimshawi_TE1_GAG4	D.grimshawi	ONT	NA	pilon
D.grimshawi_TE2_GAG5_POL0	D.grimshawi	ONT	r941_min_hac_g507	medaka+pilon
D.grimshawi_TE3_GAG0	D.grimshawi	ONT	r941_min_hac_g507	medaka+pilon
D.immigrans_TE1_GAG3_POL0	D.immigrans	ONT	r941_min_hac_g507	medaka+pilon
D.immigrans_TE2_GAG0_POL	D.immigrans	ONT	NA	pilon
D.immigrans_TE3_GAG8	D.immigrans	ONT	r941_min_hac_g507	medaka+pilon
D.innubila_TE1_GAG0_POL24	D.innubila	ONT	r941_min_fast_g30	medaka+pilon+pilon
D.innubila_TE2_GAG6	D.innubila	ONT	r941_min_fast_g30	medaka+pilon+pilon
D.innubila_TE3_GAG8	D.innubila	ONT	r941_min_fast_g30	medaka+pilon+pilon
D.insularis_TE1_GAG15	D.insularis	ONT	r941_min_hac_g507	medaka+pilon
D.jambulina_TE1_GAG2_POL0	D.jambulina	ONT	r941_min_hac_g507	medaka+pilon
D.kikkawai_TE1_GAG0_POL2	D.kikkawai	ONT	r941_min_hac_g507	medaka+pilon
D.kikkawai_TE2_GAG1_POL1	D.kikkawai	ONT	r941_min_hac_g507	medaka+pilon
D.littoralis_TE1_GAG19	D.littoralis	ONT	r941_min_hac_g507	medaka+pilon
D.littoralis_TE2_GAG_POL0	D.littoralis	ONT	r941_min_hac_g507	medaka+pilon
D.littoralis_TE3_GAG3	D.littoralis	ONT	r941_min_hac_g507	medaka+pilon
D.littoralis_TE5_GAG27_POL14	D.littoralis	ONT	r941_min_hac_g507	medaka+pilon
D.littoralis_TE6_GAG2_POL	D.littoralis	ONT	NA	pilon
D.littoralis_TE7_GAG6_POL	D.littoralis	ONT	r941_min_hac_g507	medaka+pilon+pilon
D.littoralis_TE8_GAG15	D.littoralis	ONT	NA	assembly
D.littoralis_TE9_GAG0_POL4	D.littoralis	ONT	r941_min_hac_g507	medaka+pilon
D.littoralis_TE10_GAG21_POL5	D.littoralis	ONT	r941_min_hac_g507	medaka+pilon
D.littoralis_TE11_GAG_POL6	D.littoralis	ONT	NA	pilon
D.littoralis_TE12_GAG_POL2	D.littoralis	ONT	r941_min_hac_g507	medaka+pilon+pilon
D.littoralis_TE13_GAG52_POL11	D.littoralis	ONT	r941_min_hac_g507	medaka+pilon
D.lowei_TE1_GAG12	D.lowei	ONT	NA	assembly
D.lowei_TE2_GAG13_POL2	D.lowei	ONT	r941_min_fast_g30	medaka+pilon
D.malerkotliana.malerkotliana_TE1_GAG0	D.malerkotliana.malerkotliana	ONT	r941_min_hac_g507	medaka+pilon
D.malerkotliana.malerkotliana_TE2_POL41	D.malerkotliana.malerkotliana	ONT	r941_min_hac_g507	medaka+pilon+pilon
D.malerkotliana.pallens_TE1_GAG3	D.malerkotliana.pallens	ONT	r941_min_hac_g507	medaka+pilon
D.malerkotliana.pallens_TE2_GAG_POL0	D.malerkotliana.pallens	ONT	r941_min_hac_g507	medaka+pilon
D.malerkotliana.pallens_TE3_GAG	D.malerkotliana.pallens	ONT	r941_min_hac_g507	medaka+pilon
D.malerkotliana.pallens_TE4_GAG2_POL1	D.malerkotliana.pallens	ONT	r941_min_hac_g507	medaka+pilon
D.melanogaster_TARTA_GAG0_POL2	D.melanogaster	ONT	NA	pilon
D.melanogaster_HETA_GAG3	D.melanogaster	ONT	NA	pilon
D.melanogaster_TAHRE_GAG1_POL0	D.melanogaster	ONT	NA	pilon
D.mojavensis_TE1_GAG_POL4	D.mojavensis	ONT	r941_min_hac_g507	medaka+pilon
D.mojavensis_TE2_GAG1_POL0	D.mojavensis	ONT	NA	pilon
D.mojavensis_TE3_GAG15_POL5	D.mojavensis	ONT	r941_min_hac_g507	medaka+pilon
D.mojavensis_TE4_GAG13_POL1	D.mojavensis	ONT	r941_min_hac_g507	medaka+pilon
D.mojavensis_TE5_GAG_POL7	D.mojavensis	ONT	r941_min_hac_g507	medaka+pilon
D.mojavensis_TE6_GAG_POL8	D.mojavensis	ONT	r941_min_hac_g507	medaka+pilon
D.mojavensis_TE7_GAG_POL6	D.mojavensis	ONT	r941_min_hac_g507	medaka+pilon
D.mojavensis_TE8_GAG11	D.mojavensis	ONT	r941_min_hac_g507	medaka+pilon+pilon
D.mojavensis_TE9_GAG17	D.mojavensis	ONT	NA	pilon
D.murphyi_TE1_GAG10_POL1	D.murphyi	ONT	r941_min_hac_g507	medaka+pilon
D.murphyi_TE2_GAG11_POL0	D.murphyi	ONT	r941_min_hac_g507	medaka+pilon
D.nebulosa_TE1_GAG3_POL1	D.nebulosa	ONT	r941_min_hac_g507	medaka+pilon
D.nebulosa_TE2_GAG2	D.nebulosa	ONT	r941_min_hac_g507	medaka+pilon
D.nebulosa_TE3_GAG14	D.nebulosa	ONT	r941_min_hac_g507	medaka+pilon+pilon
D.obscura_TE1_GAG19	D.obscura	ONT	r10_min_high_g340	medaka+pilon
D.obscura_TE2_GAG_POL4	D.obscura	ONT	r10_min_high_g340	medaka+pilon
D.obscura_TE3_GAG_POL2	D.obscura	ONT	r10_min_high_g340	medaka+pilon
D.obscura_TE4_GAG11_POL32	D.obscura	ONT	r10_min_high_g340	medaka+pilon+pilon
D.obscura_TE5_GAG	D.obscura	ONT	NA	pilon
D.obscura_TE6_GAG4_POL0	D.obscura	ONT	r10_min_high_g340	medaka+pilon
D.oshimai_TE_GAG0_POL	D.oshimai	ONT	r941_min_hac_g507	medaka+pilon
D.parabipectinata_TE1_GAG0_GAG	D.parabipectinata	ONT	NA	pilon
D.parabipectinata_TE2_GAG_POL0	D.parabipectinata	ONT	NA	pilon
D.parabipectinata_TE3_POL_POL66	D.parabipectinata	ONT	NA	pilon
D.paulistorum_2135_TE1_GAG36_POL	D.paulistorum	ONT	r941_min_hac_g507	medaka+pilon
D.paulistorum_2135_TE2_GAG_POL3	D.paulistorum	ONT	r941_min_hac_g507	medaka+pilon
D.paulistorum_2135_TE3_GAG	D.paulistorum	ONT	r941_min_hac_g507	medaka+pilon
D.prosaltans_TE1_GAG0	D.prosaltans	ONT	r941_min_hac_g507	medaka+pilon
D.pruinosa_TE1_GAG0_POL4	D.pruinosa	ONT	r941_min_hac_g507	medaka+pilon
D.pruinosa_TE2_GAG4	D.pruinosa	ONT	r941_min_hac_g507	medaka+pilon
D.pruinosa_TE3_GAG29	D.pruinosa	ONT	r941_min_hac_g507	medaka+pilon
D.pruinosa_TE4_GAG22_POL1	D.pruinosa	ONT	NA	pilon
D.pruinosa_TE5_GAG2_POL	D.pruinosa	ONT	r941_min_hac_g507	medaka+pilon
D.pruinosa_TE6_GAG31_POL	D.pruinosa	ONT	NA	pilon
D.pruinosa_TE7_GAG8	D.pruinosa	ONT	r941_min_hac_g507	medaka+pilon
D.pseudoananassae.nigrens_TE1_GAG2	D.pseudoananassae.nigrens	ONT	r941_min_hac_g507	medaka+pilon
D.pseudoananassae.nigrens_TE2_GAG1	D.pseudoananassae.nigrens	ONT	r941_min_hac_g507	medaka+pilon
D.pseudoananassae.nigrens_TE3_GAG0	D.pseudoananassae.nigrens	ONT	r941_min_hac_g507	medaka+pilon
D.pseudoananassae.nigrens_TE4_GAG4	D.pseudoananassae.nigrens	ONT	r941_min_hac_g507	medaka+pilon
D.pseudoananassae.nigrens_TE5_GAG_POL1	D.pseudoananassae.nigrens	ONT	r941_min_hac_g507	medaka+pilon
D.pseudoananassae.nigrens_TE6_GAG_POL0	D.pseudoananassae.nigrens	ONT	r941_min_hac_g507	medaka+pilon+pilon
D.pseudoananassae.pseudoananassae_TE1_GAG0_GAG	D.pseudoananassae.pseudoananassae	ONT	NA	pilon
D.pseudoananassae.pseudoananassae_TE2_GAG_POL	D.pseudoananassae.pseudoananassae	ONT	NA	pilon
D.pseudoananassae.pseudoananassae_TE3_GAG	D.pseudoananassae.pseudoananassae	ONT	r941_min_hac_g507	medaka+pilon
D.pseudoananassae.pseudoananassae_TE4_GAG_POL	D.pseudoananassae.pseudoananassae	ONT	r941_min_hac_g507	medaka+pilon
D.pseudoananassae.pseudoananassae_TE5_GAG3	D.pseudoananassae.pseudoananassae	ONT	r941_min_hac_g507	medaka+pilon
D.pseudoananassae.pseudoananassae_TE6_GAG_POL	D.pseudoananassae.pseudoananassae	ONT	r941_min_hac_g507	medaka+pilon
D.quadrilineata_TE1_GAG	D.quadrilineata	ONT	NA	pilon
D.quadrilineata_TE2_GAG_POL	D.quadrilineata	ONT	r941_min_hac_g507	medaka+pilon
D.repleta_TE1_POL5	D.repleta	ONT	r941_min_hac_g507	medaka+pilon
D.rhopaloa_TE1_GAG0_POL1	D.rhopaloa	ONT	r941_min_hac_g507	medaka+pilon
D.rufa_TE1_GAG5	D.rufa	ONT	r941_min_hac_g507	medaka+pilon
D.rufa_TE2_POL18	D.rufa	ONT	NA	pilon
D.rufa_TE3_GAG0	D.rufa	ONT	r941_min_hac_g507	medaka+pilon
D.saltans_TE1_GAG4_POL0	D.saltans	ONT	NA	pilon
D.sproati_TE1_GAG3_POL1	D.sproati	ONT	r10_min_high_g340	medaka+pilon
D.sproati_TE2_GAG_POL0	D.sproati	ONT	r10_min_high_g340	medaka+pilon
D.sturtevanti_TE1_GAG8	D.sturtevanti	ONT	r941_min_hac_g507	medaka+pilon
D.sturtevanti_TE2_GAG	D.sturtevanti	ONT	r941_min_hac_g507	medaka+pilon+pilon
D.sturtevanti_TE3_GAG17	D.sturtevanti	ONT	r941_min_hac_g507	medaka+pilon
D.subobscura_TE1_GAG5	D.subobscura	ONT	NA	pilon
D.subobscura_TE2_GAG_POL3_POL9	D.subobscura	ONT	r941_min_fast_g30	medaka+pilon
D.subobscura_TE3_POL0	D.subobscura	ONT	r941_min_fast_g30	medaka+pilon
D.subobscura_TE4_POL2	D.subobscura	ONT	r941_min_fast_g30	medaka+pilon
D.subobscura_TE5_POL1	D.subobscura	ONT	r941_min_fast_g30	medaka+pilon
D.sucinea_TE1_GAG18	D.sucinea	ONT	r941_min_hac_g507	medaka+pilon
D.sucinea_TE2_GAG0_POL0	D.sucinea	ONT	r941_min_hac_g507	medaka+pilon
D.sucinea_TE3_GAG19	D.sucinea	ONT	r941_min_hac_g507	medaka+pilon
D.sucinea_TE4_GAG5_POL1	D.sucinea	ONT	r941_min_hac_g507	medaka+pilon
D.sucinea_TE5_GAG2	D.sucinea	ONT	r941_min_hac_g507	medaka+pilon
D.takahashii_TE1_GAG2_POL0	D.takahashii	ONT	NA	pilon
D.takahashii_TE2_GAG1_POL1	D.takahashii	ONT	NA	pilon
D.takahashii_TE3_GAG0	D.takahashii	ONT	r941_min_hac_g507	medaka+pilon
D.teissieri_3625_TE1_GAG0_POL18	D.teissieri	ONT	r941_min_hac_g507	medaka+pilon+pilon
D.teissieri_3625_TE3_GAG3_POL19	D.teissieri	ONT	NA	pilon
D.teissieri_3625_TE4_GAG5	D.teissieri	ONT	NA	pilon
D.triauraria_TE1_GAG0	D.triauraria	ONT	r941_min_fast_g30	medaka+pilon
D.triauraria_TE2_GAG_POL1	D.triauraria	ONT	r941_min_fast_g30	medaka+pilon+pilon
D.triauraria_hifi_TE3_GAG8_POL7	D.triauraria	PacBio Hifi	NA	pilon
D.triauraria_TE4_GAG3_POL0	D.triauraria	ONT	NA	pilon
D.triauraria_hifi_TE5_GAG	D.triauraria	PacBio Hifi	NA	pilon
D.triauraria_hifi_TE6_GAG_POL	D.triauraria	PacBio Hifi	NA	pilon
D.triauraria_hifi_TE7_GAG	D.triauraria	PacBio Hifi	NA	pilon
D.triauraria_hifi_TE8_cp2_GAG_POL	D.triauraria	PacBio Hifi	NA	pilon
D.tristis_TE1_GAG12_POL3	D.tristis	ONT	r941_min_hac_g507	medaka+pilon+pilon
D.tristis_TE2_GAG12_POL2	D.tristis	ONT	r941_min_hac_g507	medaka+pilon+pilon
D.tristis_TE3_GAG1_POL9	D.tristis	ONT	r941_min_hac_g507	medaka+pilon+pilon
D.tropicalis_TE1_GAG26_POL0	D.tropicalis	ONT	r941_min_hac_g507	medaka
D.tropicalis_TE2_GAG	D.tropicalis	ONT	r941_min_hac_g507	medaka
D.willistoni_3445_TE1_GAG6_POL2	D.willistoni	ONT	NA	pilon
D.willistoni_3445_TE2_GAG24_POL0	D.willistoni	ONT	NA	pilon
D.willistoni_3445_TE3_GAG	D.willistoni	ONT	r941_min_hac_g507	medaka+pilon
D.yakuba_TE1_GAG0_POL1	D.yakuba	ONT	r941_min_hac_g507	medaka+pilon
D.yakuba_TE2_GAG7_POL6	D.yakuba	ONT	r941_min_hac_g507	medaka+pilon
D.yakuba_TE3_GAG2	D.yakuba	ONT	NA	pilon
Le.varia_TE1_GAG23_POL0	Le.varia	ONT	r941_min_hac_g507	medaka+pilon
Le.varia_TE2_GAG20_POL	Le.varia	ONT	r941_min_hac_g507	medaka+pilon
Lo.clarofinis_TE1_GAG_POL2	Lo.clarofinis	ONT	NA	pilon
Lo.clarofinis_TE2_GAG12_POL	Lo.clarofinis	ONT	r941_min_hac_g507	medaka+pilon
Lo.clarofinis_TE3_GAG14	Lo.clarofinis	ONT	r941_min_hac_g507	medaka+pilon
Lo.clarofinis_TE4_GAG16_POL	Lo.clarofinis	ONT	r941_min_hac_g507	medaka+pilon
Lo.collinella_TE1_GAG_POL3	Lo.collinella	ONT	NA	assembly
Lo.collinella_TE2_GAG9_POL	Lo.collinella	ONT	r941_min_hac_g507	medaka+pilon
Lo.collinella_TE3_GAG10	Lo.collinella	ONT	r941_min_hac_g507	medaka+pilon
Lo.collinella_TE4_POL	Lo.collinella	ONT	r941_min_hac_g507	medaka+pilon
Lo.magnipectinata_TE1_GAG7_POL	Lo.magnipectinata	ONT	r941_min_hac_g507	medaka+pilon
Lo.mommai_TE1_GAG3	Lo.mommai	ONT	r941_min_hac_g507	medaka+pilon
Lo.mommai_TE2_GAG4_POL1	Lo.mommai	ONT	r941_min_hac_g507	medaka+pilon
Lo.mommai_TE3_GAG13_POL	Lo.mommai	ONT	r941_min_hac_g507	medaka+pilon+pilon
Lo.mommai_TE4_GAG8_POL	Lo.mommai	ONT	r941_min_hac_g507	medaka+pilon
Lo.mommai_TE5_POL3	Lo.mommai	ONT	r941_min_hac_g507	medaka+pilon
Lo.stackelbergi_TE1_GAG8	Lo.stackelbergi	ONT	r941_min_hac_g507	medaka+pilon
Lo.stackelbergi_TE2_GAG13	Lo.stackelbergi	ONT	r941_min_hac_g507	medaka+pilon
Lo.stackelbergi_TE3_GAG11	Lo.stackelbergi	ONT	r941_min_hac_g507	medaka+pilon
S.graminum_TE1_GAG8_POL28	S.graminum	ONT	NA	pilon
S.graminum_TE2_GAG6	S.graminum	ONT	r941_min_hac_g507	medaka+pilon
S.graminum_TE3_GAG20_POL0	S.graminum	ONT	r941_min_hac_g507	medaka+pilon
S.graminum_TE4_GAG2_POL6	S.graminum	ONT	r941_min_hac_g507	medaka+pilon
S.graminum_TE5_GAG5	S.graminum	ONT	r941_min_hac_g507	medaka+pilon
S.graminum_TE6_GAG3	S.graminum	ONT	r941_min_hac_g507	medaka+pilon
S.graminum_TE7_GAG14_POL4	S.graminum	ONT	r941_min_hac_g507	medaka+pilon
S.graminum_TE8_GAG10a_POL3	S.graminum	ONT	NA	pilon
S.graminum_TE9_GAG10b_POL5	S.graminum	ONT	NA	pilon
S.graminum_TE10_GAG10c_POL2	S.graminum	ONT	NA	pilon
S.graminum_TE11_GAG_POL1	S.graminum	ONT	r941_min_hac_g507	medaka+pilon
S.hsui_TE1_GAG_POL24	S.hsui	ONT	r941_min_hac_g507	medaka+pilon
S.hsui_TE2_GAG59	S.hsui	ONT	r941_min_hac_g507	medaka+pilon
S.hsui_TE4_GAG2_POL1	S.hsui	ONT	NA	pilon
S.hsui_TE5_GAG_POL31	S.hsui	ONT	r941_min_hac_g507	medaka+pilon
S.montana_TE1_GAG36	S.montana	ONT	r941_min_hac_g507	medaka+pilon
S.montana_TE2_GAG43_POL3	S.montana	ONT	r941_min_hac_g507	medaka+pilon+pilon
S.montana_TE3_GAG11	S.montana	ONT	r941_min_hac_g507	medaka+pilon
S.montana_TE4_GAG0_POL10	S.montana	ONT	NA	pilon
S.montana_TE5_GAG60_POL19	S.montana	ONT	r941_min_hac_g507	medaka+pilon+pilon
S.montana_TE6_GAG45_POL85	S.montana	ONT	NA	pilon
S.pallida_TE1_GAG23_POL0	S.pallida	ONT	r941_min_hac_g507	medaka+pilon+pilon
S.pallida_TE2_GAG28_POL10	S.pallida	ONT	NA	pilon
S.pallida_TE3_GAG28_POL1	S.pallida	ONT	NA	pilon
Z.africanus_TE1_GAG3	Z.africanus	ONT	r941_min_hac_g507	medaka+pilon
Z.africanus_TE2_GAG12_POL1	Z.africanus	ONT	r941_min_hac_g507	medaka+pilon
Z.camerounensis_TE_1b_GAG11_POL0	Z.camerounensis	ONT	r941_min_hac_g507	medaka+pilon
Z.camerounensis_TE2_GAG12_POL1	Z.camerounensis	ONT	r941_min_hac_g507	medaka+pilon
Z.camerounensis_TE3_GAG20_POL4	Z.camerounensis	ONT	r941_min_hac_g507	medaka+pilon
Z.camerounensis_TE4_GAG	Z.camerounensis	ONT	r941_min_hac_g507	medaka+pilon
Z.camerounensis_TE5_GAG1	Z.camerounensis	ONT	r941_min_hac_g507	medaka+pilon
Z.camerounensis_TE6_GAG2	Z.camerounensis	ONT	r941_min_hac_g507	medaka+pilon
Z.camerounensis_TE7_GAG1/13_POL2	Z.camerounensis	ONT	r941_min_hac_g507	medaka+pilon
Z.capensis_TE1_GAG12_POL30	Z.capensis	ONT	r941_min_hac_g507	medaka+pilon+pilon
Z.capensis_TE2_GAG_POL0	Z.capensis	ONT	r941_min_hac_g507	medaka+pilon
Z.capensis_TE3_GAG	Z.capensis	ONT	r941_min_hac_g507	medaka+pilon
Z.davidi_TE1_GAG7_POL0	Z.davidi	ONT	r941_min_hac_g507	medaka+pilon
Z.davidi_TE2_GAG9	Z.davidi	ONT	r941_min_hac_g507	medaka+pilon
Z.gabonicus_TE1_GAG_POL	Z.gabonicus	ONT	r941_min_hac_g507	medaka+pilon
Z.gabonicus_TE2_GAG14_POL0	Z.gabonicus	ONT	r941_min_hac_g507	medaka+pilon
Z.gabonicus_TE3_GAG	Z.gabonicus	ONT	r941_min_hac_g507	medaka+pilon+pilon
Z.ghesquierei_TE1_GAG3	Z.ghesquierei	ONT	r941_min_hac_g507	medaka+pilon
Z.indianus_4605_TE1.1a_GAG11_POL24	Z.indianus	ONT	r941_min_hac_g507	medaka+pilon
Z.indianus_4605_TE2_GAG14_POL	Z.indianus	ONT	r941_min_hac_g507	medaka+pilon
Z.indianus_4605_TE3_GAG	Z.indianus	ONT	r941_min_hac_g507	medaka+pilon
Z.indianus_4605_TE4_GAG_POL0	Z.indianus	ONT	NA	pilon
Z.indianus_4605_TE5_GAG	Z.indianus	ONT	NA	pilon
Z.indianus_4595_RCR04_TE6_GAG_POL	Z.indianus	ONT	r941_min_hac_g507	medaka+pilon
Z.indianus_4605_TE_1.2b_GAG	Z.indianus	ONT	r941_min_hac_g507	medaka+pilon
Z.inermis_TE1_GAG8_POL2	Z.inermis	ONT	r941_min_hac_g507	medaka+pilon
Z.inermis_TE2_GAG9_POL3	Z.inermis	ONT	r941_min_hac_g507	medaka+pilon
Z.inermis_TE3_GAG5_POL4	Z.inermis	ONT	r941_min_hac_g507	medaka+pilon
Z.inermis_TE4_GAG4	Z.inermis	ONT	r941_min_hac_g507	medaka+pilon
Z.inermis_TE5_GAG11_POL1	Z.inermis	ONT	r941_min_hac_g507	medaka+pilon
Z.inermis_TE6_GAG7	Z.inermis	ONT	NA	pilon
Z.inermis_TE7_GAG_GAG	Z.inermis	ONT	r941_min_hac_g507	medaka+pilon
Z.kolodkinae_TE1_GAG_POL6	Z.kolodkinae	ONT	r941_min_hac_g507	medaka+pilon
Z.kolodkinae_TE2_GAG6	Z.kolodkinae	ONT	r941_min_hac_g507	medaka+pilon
Z.kolodkinae_TE3_GAG26_POL0	Z.kolodkinae	ONT	r941_min_hac_g507	medaka+pilon
Z.kolodkinae_TE4_GAG24_POL1	Z.kolodkinae	ONT	NA	pilon
Z.lachaisei_TE1_GAG_POL	Z.lachaisei	ONT	r941_min_hac_g507	medaka
Z.lachaisei_TE2_GAG6	Z.lachaisei	ONT	r941_min_hac_g507	medaka
Z.lachaisei_TE3_GAG	Z.lachaisei	ONT	r941_min_hac_g507	medaka
Z.lachaisei_TE4_GAG_POL5	Z.lachaisei	ONT	r941_min_hac_g507	medaka
Z.lachaisei_TE5_GAG	Z.lachaisei	ONT	r941_min_hac_g507	medaka
Z.lachaisei_TE6_GAG9	Z.lachaisei	ONT	r941_min_hac_g507	medaka
Z.lachaisei_TE7_GAG7_POL3	Z.lachaisei	ONT	r941_min_hac_g507	medaka
Z.lachaisei_TE8_GAG0_POL4	Z.lachaisei	ONT	r941_min_hac_g507	medaka
Z.nigranus_TE_1.1b_GAG6_POL0	Z.nigranus	ONT	NA	pilon
Z.nigranus_TE_1.2b_GAG	Z.nigranus	ONT	NA	pilon
Z.nigranus_TE3_GAG2	Z.nigranus	ONT	NA	pilon
Z.nigranus_TE4_GAG_POL3_GAG	Z.nigranus	ONT	NA	pilon
Z.nigranus_TE5_GAG0_POL	Z.nigranus	ONT	NA	pilon
Z.nigranus_TE6_GAG5_POL2	Z.nigranus	ONT	NA	pilon
Z.ornatus_TE1_GAG20	Z.ornatus	ONT	NA	assembly
Z.ornatus_TE2_GAG4_POL	Z.ornatus	ONT	r941_min_hac_g507	medaka+pilon
Z.ornatus_TE3_GAG6	Z.ornatus	ONT	r941_min_hac_g507	medaka+pilon
Z.ornatus_TE4_GAG_POL	Z.ornatus	ONT	r941_min_hac_g507	medaka+pilon
Z.ornatus_TE5_GAG23	Z.ornatus	ONT	r941_min_hac_g507	medaka+pilon
Z.ornatus_TE6_GAG	Z.ornatus	ONT	r941_min_hac_g507	medaka+pilon
Z.taronus_TE_1_GAG_POL	Z.taronus	ONT	r941_min_hac_g507	medaka+pilon
Z.taronus_TE2_GAG3	Z.taronus	ONT	r941_min_hac_g507	medaka+pilon
Z.taronus_TE3_GAG0_POL0	Z.taronus	ONT	NA	pilon
Z.tsacasi_4105_TE1_GAG_POL4	Z.tsacasi	ONT	r941_min_hac_g507	medaka+pilon
Z.tsacasi_4105_TE2_GAG13	Z.tsacasi	ONT	NA	assembly
Z.tsacasi_4105_TE3_GAG2	Z.tsacasi	ONT	r941_min_hac_g507	medaka+pilon
Z.tsacasi_4105_TE4_GAG20_POL0	Z.tsacasi	ONT	NA	pilon
Z.tsacasi_4105_TE5_GAG19_POL1	Z.tsacasi	ONT	NA	pilon
Z.vittiger_TE1c_GAG12	Z.vittiger	ONT	r941_min_hac_g507	medaka+pilon
Z.vittiger_TE2_GAG3_POL2	Z.vittiger	ONT	r941_min_hac_g507	medaka+pilon
Z.vittiger_TE3_GAG5_POL0	Z.vittiger	ONT	r941_min_hac_g507	medaka+pilon
Z.vittiger_TE4_GAG17_POL6	Z.vittiger	ONT	r941_min_hac_g507	medaka+pilon
Z.vittiger_TE5_GAG	Z.vittiger	ONT	r941_min_hac_g507	medaka+pilon
Z.vittiger_TE6_GAG11	Z.vittiger	ONT	r941_min_hac_g507	medaka+pilon+pilon
Z.vittiger_TE7_GAG17_POL3	Z.vittiger	ONT	r941_min_hac_g507	medaka+pilon
Z.vittiger_TE8_GAG7_POL1	Z.vittiger	ONT	r941_min_hac_g507	medaka+pilon+pilon
D.albomicans_TE1_GAG2	D.albomicans	PacBio	NA	pilon
D.albomicans_TE2_GAG5_POL11/14	D.albomicans	PacBio	NA	pilon
D.ananassae_TE1_GAG0	D.ananassae	PacBio	NA	pilon
D.ananassae_TE2_GAG_POL3	D.ananassae	PacBio	NA	pilon
D.athabasca_TE1_GAG_POL3	D.athabasca	PacBio	NA	pilon
D.athabasca_TE3_GAG_POL2	D.athabasca	PacBio	NA	pilon
D.azteca_TE_GAG_POL1	D.azteca	PacBio	NA	pilon
D.erecta_TE1_GAG0_POL0	D.erecta	PacBio	NA	pilon
D.erecta_TE2_GAG1	D.erecta	PacBio	NA	pilon
D.erecta_TE3_GAG2	D.erecta	PacBio	NA	pilon
D.mauritiana_TE1_TARTA_GAG0_POL0	D.mauritiana	PacBio	NA	pilon
D.mauritiana_TE2_HETA_GAG1	D.mauritiana	PacBio	NA	pilon
D.miranda_TE1_GAG0_POL0	D.miranda	PacBio	NA	pilon
D.miranda_TE2_GAG_POL	D.miranda	PacBio	NA	pilon
D.miranda_TE3_GAG17_POL	D.miranda	PacBio	NA	pilon
D.miranda_TE4_GAG15_POL2	D.miranda	PacBio	NA	pilon
D.novamexicana_TE1_GAG1_POL4	D.novamexicana	PacBio	NA	pilon
D.novamexicana_TE2_GAG_POL8	D.novamexicana	PacBio	NA	pilon
D.novamexicana_TE3_GAG13_POL7	D.novamexicana	PacBio	NA	pilon
D.novamexicana_TE4_GAG12	D.novamexicana	PacBio	NA	pilon
D.persimilis_TE1_GAG0_POL2	D.persimilis	PacBio	NA	pilon
D.persimilis_TE2_GAG_POL1	D.persimilis	PacBio	NA	pilon
D.persimilis_TE3_GAG1_POL0	D.persimilis	PacBio	NA	pilon
D.pseudoobscura_TE1_GAG13_POL2	D.pseudoobscura	PacBio	NA	pilon
D.pseudoobscura_TE2_GAG0_POL0	D.pseudoobscura	PacBio	NA	pilon
D.pseudoobscura_TE3_GAG1	D.pseudoobscura	PacBio	NA	pilon
D.pseudoobscura_TE4_GAG_POL	D.pseudoobscura	PacBio	NA	pilon
D.sechellia_HETA_GAG1	D.sechellia	PacBio	NA	pilon
D.sechellia_TAHRE_GAG5_POL0	D.sechellia	PacBio	NA	pilon
D.sechellia_TART-A_GAG3_POL1	D.sechellia	PacBio	NA	pilon
D.simulans_TE1_GAG1_POL0	D.simulans	PacBio	NA	pilon
D.simulans_TE2_GAG0	D.simulans	PacBio	NA	pilon
D.simulans_TE3_GAG3_POL2	D.simulans	PacBio	NA	pilon
D.simulans_TE4_GAG2_POL1	D.simulans	PacBio	NA	pilon
D.virilis_TE1_GAG1_POL2	D.virilis	PacBio	NA	pilon
D.virilis_TE2_GAG_POL4	D.virilis	PacBio	NA	pilon
D.virilis_TE3_GAG_POL5	D.virilis	PacBio	NA	pilon
D.virilis_TE4_GAG_POL3	D.virilis	PacBio	NA	pilon
D.virilis_TE5_GAG0_POL1	D.virilis	PacBio	NA	pilon
D.virilis_TE8_GAG15	D.virilis	PacBio	NA	pilon
D.auraria_TE3_GAG_POL	D.auraria	ONT	r941_min_hac_g507	medaka+pilon
D.cardini_TE4_GAG_POL6	D.cardini	ONT	r941_min_hac_g507	medaka+pilon
D.cardini_TE5_GAG	D.cardini	ONT	r941_min_hac_g507	medaka+pilon
D.cardini_TE6_GAG_POL7	D.cardini	ONT	r941_min_hac_g507	medaka+pilon
D.funebris_TE4_GAG_POL	D.funebris	ONT	r941_min_hac_g507	medaka+pilon
D.funebris_TE9_GAG_POL6/POL	D.funebris	ONT	r941_min_hac_g507	medaka+pilon
D.littoralis_TE4_GAG_POL	D.littoralis	ONT	r941_min_hac_g507	medaka+pilon
D.virilis_TE6_GAG	D.virilis	PacBio	NA	pilon
D.virilis_TE7_GAG	D.virilis	PacBio	NA	pilon
D.virilis_TE9_GAG_POL19	D.virilis	PacBio	NA	pilon
S.hsui_TE3_GAG	S.hsui	ONT	r941_min_hac_g507	medaka+pilon
Z.megalorchis_TE1_GAG	Z.megalorchis	ONT	r941_min_hac_g507	medaka
Z.megalorchis_TE2_GAG_POL	Z.megalorchis	ONT	r941_min_hac_g507	medaka
Z.megalorchis_TE3_GAG	Z.megalorchis	ONT	r941_min_hac_g507	medaka
Z.sepsoides_TE1_GAG2	Z.sepsoides	ONT	r941_min_hac_g507	medaka+pilon
Z.sepsoides_TE2_POL0	Z.sepsoides	ONT	r941_min_hac_g507	medaka+pilon
Z.sepsoides_TE3_GAG_POL6	Z.sepsoides	ONT	r941_min_hac_g507	medaka+pilon
Z.sepsoides_TE4_GAG5	Z.sepsoides	ONT	r941_min_hac_g507	medaka+pilon
Z.sepsoides_TE5_POL2	Z.sepsoides	ONT	r941_min_hac_g507	medaka+pilon
Z.sepsoides_TE6_POL3	Z.sepsoides	ONT	r941_min_hac_g507	medaka+pilon
Z.sepsoides_TE7_POL1	Z.sepsoides	ONT	r941_min_hac_g507	medaka+pilon
Z.sepsoides_TE9_POL4	Z.sepsoides	ONT	r941_min_hac_g507	medaka+pilon
Z.sepsoides_TE10_POL5	Z.sepsoides	ONT	r941_min_hac_g507	medaka+pilon
D.parabipectinata_TE4_GAG	D.parabipectinata	ONT	r941_min_hac_g507	medaka+pilon
S.pallida_TE4_GAG	S.pallida	ONT	NA	pilon
S.pallida_TE5_GAG20	S.pallida	ONT	r941_min_hac_g507	medaka+pilon
S.pallida_TE6_GAG21_POL3	S.pallida	ONT	r941_min_hac_g507	medaka+pilon
S.pallida_TE7_GAG	S.pallida	ONT	r941_min_hac_g507	medaka+pilon
D.miranda_TE5_GAG19	D.miranda	PacBio	NA	pilon
D.persimilis_TE4_GAG	D.persimilis	PacBio	NA	pilon
D.persimilis_TE5_GAG33_POL7	D.persimilis	PacBio	NA	pilon
D.persimilis_TE6_GAG	D.persimilis	PacBio	NA	pilon
D.persimilis_TE7_GAG33	D.persimilis	PacBio	NA	pilon
D.persimilis_TE8_GAG	D.persimilis	PacBio	NA	pilon
D.persimilis_TE9_GAG_POL3	D.persimilis	PacBio	NA	pilon+pilon+pilon
D.pseudoobscura_TE5_GAG17	D.pseudoobscura	PacBio	NA	pilon
D.pseudoobscura_TE6_GAG7_POL4	D.pseudoobscura	PacBio	NA	pilon
D.malerkotliana.malerkotliana_TE3_GAG1	D.malerkotliana.malerkotliana	ONT	r941_min_hac_g507	medaka+pilon
D.malerkotliana.malerkotliana_TE4_GAG1_POL41	D.malerkotliana.malerkotliana	ONT	r941_min_hac_g507	medaka+pilon
D.prosaltans_TE2_GAG0_POL	D.prosaltans	ONT	r941_min_hac_g507	medaka+pilon
D.sturtevanti_TE4_GAG13_POL1	D.sturtevanti	ONT	NA	pilon
D.sturtevanti_TE5_GAG14	D.sturtevanti	ONT	NA	pilon
Lo.stackelbergi_TE4_GAG_POL	Lo.stackelbergi	ONT	NA	pilon
Lo.stackelbergi_TE5_GAG_POL	Lo.stackelbergi	ONT	NA	pilon
Lo.stackelbergi_TE6_GAG_POL	Lo.stackelbergi	ONT	NA	pilon
Z.ghesquierei_TE2_POL	Z.ghesquierei	ONT	r941_min_hac_g507	medaka+pilon
D.yakuba_TE4_GAG1_POL0	D.yakuba	ONT	r941_min_hac_g507	medaka+pilon
