## Supplementary material for "Convergence and conflict among telomere specialized transposons across 60 million years of Drosophilid evolution": Table S7

### Sheet: Sheet1
Species	Host gene captured by TE	Distanceof the host gene to telomere (or sequence end)	Distanceof the host gene to telomere (or sequence end) in Mb	gene_coord	seq_end_coord	comment	comment for genome
D. auraria	piwi	21281557	21.281	21281558	1	telomere
D. auraria	CG12520	18277842	18.277	18277843	1	telomere
D. triauraria	piwi	3933961	3.933	3933962	1	sequence end
D. triauraria	CG12520	27183389	27.183	7354716	34538105	sequence end
D. sucinea	aub	97681	0.097	97682	1	sequence end
Z. africanus	aub	4968018	4.968	4968019	1	sequence end
Z. camerounensis	aub	18133921	18.133	18133922	1	sequence end
Z. capensis	aub	16098343	16.098	792744	16891087	sequence end	The chromosomal region containing 'aub' and 'piwi' is inverted compared to that of Z. davidi and other Zaprionus species, and so the sequence end toward the chromosomal end (telomere) was inferred with the opposite direction of synteny.
Z. davidi	aub	5548043	5.548	7260085	12808128	sequence end
Z. gabonicus	aub	14530418	14.53	14530419	1	sequence end
Z. indianus	aub	21730896	21.73	21730897	1	telomere
Z. nigranus	aub	1707866	1.707	1707867	1	sequence end
Z. taronus	aub	5707249	5.707	290241	5997490	sequence end
Z. vittiger	aub	11836350	11.836	11836351	1	sequence end
D. sucinea (14030-0761.01)	aub	7153736	7.153	7580447	14734183	sequence end	This assembly (GCA_018150735.1) was labelled as "D. nebulosa" at the first NCBI submission, but later was identified as another strain of D. sucinea or more closely related to D. sucinea
